# Systems genomics of salinity stress response in rice

**DOI:** 10.1101/2024.05.31.596807

**Authors:** Sonal Gupta, Simon C. Groen, Maricris L. Zaidem, Andres Godwin C. Sajise, Irina Calic, Mignon A. Natividad, Kenneth L. McNally, Georgina V. Vergara, Rahul Satija, Steven J. Franks, Rakesh K. Singh, Zoé Joly-Lopez, Michael D. Purugganan

## Abstract

Populations can adapt to stressful environments through changes in gene expression. However, the fitness effect of gene expression in mediating stress response and adaptation remains largely unexplored. Here, we use an integrative field dataset obtained from 780 plants of *Oryza sativa* ssp*. indica* (rice) grown in a field experiment under normal or moderate salt stress conditions to examine selection and evolution of gene expression variation under salinity stress conditions. We find that salinity stress induces increased selective pressure on gene expression. Further, we show that *trans*-eQTLs rather than *cis*-eQTLs are primarily associated with rice’s gene expression under salinity stress, potentially via a few master-regulators. Importantly, and contrary to the expectations, we find that *cis*-*trans* reinforcement is more common than *cis*-*trans* compensation which may be reflective of rice diversification subsequent to domestication. We further identify genetic fixation as the likely mechanism underlying this compensation/reinforcement. Additionally, we show that *cis*- and *trans*-eQTLs are under balancing and purifying selection, respectively, giving us insights into the evolutionary dynamics of gene expression variation. By examining genomic, transcriptomic, and phenotypic variation across a rice population, we gain insights into the molecular and genetic landscape underlying adaptive salinity stress responses, which is relevant for other crops and other stresses.
