## Supplementary Tables for "Systems genomics of salinity stress response in rice": S2.xlsx

### Sheet: S2
S2: Summary statistic of selection on gene expression in the Indica population in normal and salt conditions
Abbreviations: P-value: Two-sided Mann-Whitney U-test; S: Linear selection differential; C: Quadratic selection differential; μ and 𝜎 - mean- and variance-standardized selection differential
		Control	Saline	P-value
	Median (mean experssion per transcript)	3.106	1.699	< 2.2e-16
	Median (standard deviation per transcript)	0.0779	1.2649	< 2.2e-16
		Median
	|S|	0.0501	0.0507	0.012
	|Sμ|	0.168	0.072	< 2.2e-16
	|S𝜎|	0.039	0.06	< 2.2e-16
	S > 0	0.0532	0.0514	0.7358
	Sμ > 0	0.178	0.0709	< 2.2e-16
	S𝜎 > 0	0.0411	0.062	< 2.2e-16
	S < 0	-0.047	-0.05	8.27e-06
	Sμ < 0	-0.157	-0.0746	< 2.2e-16
	S𝜎 < 0	-0.0369	-0.0592	< 2.2e-16
	C > 0	0.0769	0.115	< 2.2e-16
	Cμ > 0	0.8268	0.2189	< 2.2e-16
	C𝜎 > 0	0.0451	0.177	< 2.2e-16
	C < 0	-0.0965	-0.111	< 2.2e-16
	Cμ < 0	-1.061	-0.221	< 2.2e-16
	C𝜎 < 0	-0.059	-0.151	< 2.2e-16
