## Supplementary Tables for "Systems genomics of salinity stress response in rice": S7.xlsx

### Sheet: Normal_SelGrad_Gmat_ResponSel
S7: Selection statistics of transcript PCs and its enrichment under normal and saline conditions.
Abbreviations: beta - Linear Selection Gradient; gamma - Quadratic Selection Gradient; Pval: Pvalue association with selection gradient; G-matrix - Variance-covariance matrix for PCs; Response to Seelction - Predicted response to selection; linear - Response to linear selection; quad - Response to quadratic Selection; Direct - Direct response of selection; indirect - Indirect response of selectio…
	Selection Gradient							G-matrix
	beta	Pval_beta	gamma	Pval_gamma					PC1	PC2	PC3	PC4	PC5	PC6	PC7	PC8	PC9	PC10	PC11
PC1	-0.00223372	0.0452861	8.807e-06	0.566139				PC1	0.129421	0.0897076	0.145487	0	0.0871017	-0.0604954	NA	0.129866	0.0461388	-0.0964217	-0.0306379
PC2	0.00348164	0.00162627	4.38491e-05	0.10334				PC2	0.0897076	0.0900847	0.00733307	0.044574	-0.0449027	-0.054855	-0.0917164	0.132521	-0.158689	0.0464405	0.00896483
PC3	-0.00517475	1.60615e-05	-4.05935e-05	0.236279				PC3	0.145487	0.00733307	0.560566	0	0	0.136788	0	-0.0729179	-0.065499	-0.396692	0.0954709
PC4	-0.0009681	0.590221	-0.000101366	0.0265631				PC4	0	0.044574	0	0.0760547	0	0.0105461	0	0.0361302	-0.105886	0.0756028	0.0174667
PC5	0.0016766	0.220497	-4.02358e-06	0.94589				PC5	0.0871017	-0.0449027	0	0	0.70728	-0.0865783	0	0.0596851	0	0	-0.149333
PC6	-0.0047115	0.0270916	2.7403e-05	0.725692				PC6	-0.0604954	-0.054855	0.136788	0.0105461	-0.0865783	0.489499	0	-0.0104463	0	0.268546	-0.078111
PC7	-0.00182562	0.360517	2.17139e-05	0.813843				PC7	0	-0.0917164	0	0	0	0	0.718857	0	0	-0.0358344	0
PC8	-0.000879947	0.650368	6.51638e-05	0.551693				PC8	0.129866	0.132521	-0.0729179	0.0361302	0.0596851	-0.0104463	0	0.25551	0.178422	0.210527	-0.241742
PC9	0.00144441	0.507138	-6.07207e-05	0.566501				PC9	0.0461388	-0.158689	-0.065499	-0.105886	0	0	0	0.178422	0.944597	-0.189165	-0.0998255
PC10	0.00176852	0.445581	-0.000225381	0.0345148				PC10	-0.0964217	0.0464405	-0.396692	0.0756028	0	0.268546	-0.0358344	0.210527	-0.189165	0.576941	-0.222641
PC11	-4.5018e-05	0.984937	-4.77702e-05	0.690879				PC11	-0.0306379	0.00896483	0.0954709	0.0174667	-0.149333	-0.078111	0	-0.241742	-0.0998255	-0.222641	0.533056
	Response to Selection
	PC	linear.Direct	linear.Indirect	linear.Total	quad.Direct	quad.Indirect	quad.Total
	PC1	-0.000289	-0.000694	-0.000983	1.14e-06	2.74e-06	3.88e-06
	PC2	0.000314	-7.18e-05	0.000242	3.95e-06	-9.04e-07	3.05e-06
	PC3	-0.0029	0.000776	-0.00212	-2.28e-05	6.09e-06	-1.67e-05
	PC4	-7.36e-05	-7.59e-05	-0.00015	-7.71e-06	-7.95e-06	-1.57e-05
	PC5	0.00119	-0.000225	0.000961	-2.85e-06	5.39e-07	-2.31e-06
	PC6	-0.00231	-0.000591	-0.0029	1.34e-05	3.44e-06	1.68e-05
	PC7	-0.00131	0.000233	-0.00108	1.56e-05	-2.77e-06	1.28e-05
	PC8	-0.000225	-0.000371	-0.000596	1.66e-05	2.75e-05	4.42e-05
	PC9	0.00136	-0.00057	0.000795	-5.74e-05	2.4e-05	-3.34e-05
	PC10	0.00102	-0.000601	0.00042	-0.00013	7.65e-05	-5.35e-05
	PC11	-2.4e-05	3.15e-05	7.53e-06	-2.55e-05	3.35e-05	7.99e-06

### Sheet: Saline_SelGrad_Gmat_ResponSel
S7: Selection statistics of transcript PCs and its enrichment under normal and saline conditions.
Abbreviations: beta - Linear Selection Gradient; gamma - Quadratic Selection Gradient; Pval: Pvalue association with selection gradient; G-matrix - Variance-covariance matrix for PCs; Response to Seelction - Predicted response to selection; linear - Response to linear selection; quad - Response to quadratic Selection; Direct - Direct response of selection; indirect - Indirect response of selectio…
	Selection Gradient							G-matrix
	linear (beta)	Pval_beta	quadratic (gamma)	Pval_gamma	S				PC1	PC2	PC3	PC4	PC5	PC6	PC7	PC8	PC9	PC10	PC11	PC12
PC1	8.61091e-08	0.999932	-4.5507e-05	0.0905541				PC1	0.025362	0	0	0	0	0	0	0.157679	0.0275286	0.0647855	0.057811	0.0234079
PC2	-0.00306247	0.00849555	3.07512e-06	0.891933				PC2	0	0.0198678	0	0	0	0	0	-0.00584218	-0.152937	-0.00736846	0.0348805	0.102077
PC3	-0.00159519	0.266755	0.000101401	0.092097				PC3	0	0	0.495571	-0.0143441	NA	-0.114363	0	0	-0.0451074	-0.144131	-0.0270133	0.0140701
PC4	0.00156794	0.295716	0.000104005	0.0903688				PC4	0	0	-0.0143441	0.00242629	0.0110364	NA	0	0.0431904	-0.0606259	-0.0267812	-0.0348718	-0.0121537
PC5	-0.00380797	0.0293494	8.45335e-06	0.909967				PC5	0	0	0	0.0110364	0.452229	0.132674	0	0.0377851	-0.0863862	-0.102043	-0.20154	0.0628839
PC6	-0.00106918	0.549522	1.45166e-05	0.875881				PC6	0	0	-0.114363	0	0.132674	0.328326	0	0.249313	-0.129373	-0.107453	-0.0774988	0.115838
PC7	0.00242224	0.22212	3.3445e-05	0.856605				PC7	0	0	0	0	0	0	0	0	0	0	0	0
PC8	0.00719623	0.00369344	-0.000102069	0.558973				PC8	0.157679	-0.00584218	0	0.0431904	0.0377851	0.249313	0	0.880763	0	0.0197153	-0.0303176	0
PC9	-0.00426587	0.105212	3.35282e-05	0.794703				PC9	0.0275286	-0.152937	-0.0451074	-0.0606259	-0.0863862	-0.129373	0	0	0.531022	-0.19991	-0.174679	-0.111075
PC10	0.00718529	0.00871756	-0.000370592	0.0235511				PC10	0.0647855	-0.00736846	-0.144131	-0.0267812	-0.102043	-0.107453	0	0.0197153	-0.19991	0.488161	-0.48981	-0.113854
PC11	-0.000330596	0.906279	-5.92721e-05	0.752865				PC11	0.057811	0.0348805	-0.0270133	-0.0348718	-0.20154	-0.0774988	0	-0.0303176	-0.174679	-0.48981	0.474114	0.0507936
PC12	0.000361029	0.899833	0.000139757	0.360052				PC12	0.0234079	0.102077	0.0140701	-0.0121537	0.0628839	0.115838	0	0	-0.111075	-0.113854	0.0507936	0.722052
	Response to Selection
	PC	linear.Direct	linear.Indirect	linear.Total	quad.Direct	quad.Indirect	quad.Total
	PC1	2.18e-09	2.85e-08	3.07e-08	-1.15e-06	-1.51e-05	-1.62e-05
	PC2	-6.08e-05	8.94e-05	2.86e-05	6.11e-08	-8.98e-08	-2.87e-08
	PC3	-0.000791	0.000528	-0.000263	5.03e-05	-3.36e-05	1.67e-05
	PC4	3.8e-06	-0.000148	-0.000144	2.52e-07	-9.83e-06	-9.58e-06
	PC5	-0.00172	0.000554	-0.00117	3.82e-06	-1.23e-06	2.59e-06
	PC6	-0.000351	-7.39e-05	-0.000425	4.77e-06	1e-06	5.77e-06
	PC7	0	0	0	0	0	0
	PC8	0.00634	0.00339	0.00973	-8.99e-05	-4.81e-05	-0.000138
	PC9	-0.00227	0.00398	0.00171	1.78e-05	-3.13e-05	-1.35e-05
	PC10	0.00351	-0.00795	-0.00445	-0.000181	0.00041	0.000229
	PC11	-0.000157	0.000295	0.000138	-2.81e-05	5.29e-05	2.48e-05
	PC12	0.000261	4.77e-05	0.000308333	0.000101	1.84e-05	0.000119

### Sheet: PCenrichment
S7: Selection statistics of transcript PCs and its enrichment under normal and saline conditions.
#KEGG Pathway Enrichment of the PCs with linear significant selection gradeient in either normal or saline conditions
PC1-normal
Enrichment FDR	nGenes	Pathway Genes	Fold Enrichment	Pathway	Genes
0.00325437	4	60	13.3989	Ribosome biogenesis in eukaryotes	OS01T0375000-01 OS03T0350300-01 OS06T0274200-01 OS07T0636000-01
5.27929e-05	9	222	8.14797	Ribosome	OS01T0812800-01 OS01T0839300-01 OS01T0962600-01 OS03T0109500-00 OS03T0667800-00 OS05T0528200-01 OS05T0556900-01 OS07T0415200-01 OS07T0572900-01
0.0118565	5	160	6.28072	Phenylpropanoid biosynthesis	OS01T0294700-01 OS02T0240300-01 OS03T0749500-01 OS07T0115300-01 OS09T0471100-01
PC2-normal
Enrichment FDR	nGenes	Pathway Genes	Fold Enrichment	Pathway	Genes
0.0135466	2	17	23.9138	Thiamine metabolism	OS07T0190000-01 OS07T0529600-02
7.96177e-05	5	60	16.9389	Ribosome biogenesis in eukaryotes	OS03T0350300-01 OS03T0370500-02 OS03T0833700-01 OS06T0274200-01 OS07T0636000-01
2.19087e-06	9	160	11.4338	Phenylpropanoid biosynthesis	OS01T0294700-01 OS02T0240300-01 OS02T0627100-01 OS03T0749500-01 OS05T0135500-01 OS06T0681600-01 OS06T0695500-01 OS07T0115300-01 OS09T0471100-01
1.71736e-05	9	222	8.24056	Ribosome	OS01T0815800-01 OS01T0839300-01 OS01T0962600-01 OS03T0109500-00 OS05T0556900-01 OS07T0674700-01 OS08T0130500-01 OS09T0501700-00 OS11T0135400-00
0.0135466	12	976	2.49918	Biosynthesis of secondary metabolites	OS01T0294700-01 OS01T0883800-01 OS02T0121700-01 OS02T0240300-01 OS02T0627100-01 OS03T0749500-01 OS05T0135500-01 OS06T0681600-01 OS06T0695500-01 OS07T0115300-01 OS07T0190000-01 OS09T0471100-01
0.0150009	17	1701	2.03148	Metabolic pathways	OS01T0294700-01 OS01T0883800-01 OS02T0158300-01 OS02T0240300-01 OS02T0627100-01 OS03T0749500-01 OS05T0135500-01 OS06T0681600-01 OS06T0695500-01 OS07T0115300-01 OS07T0147500-01 OS07T0190000-01 OS07T0529600-02 OS08T0326600-01 OS09T0439500-01 OS09T0471100-01 OS10T0517500-02
PC3-normal
Enrichment FDR	nGenes	Pathway Genes	Fold Enrichment	Pathway	Genes
0.0319886	4	143	5.68579	Plant-pathogen interaction	OS02T0205500-01 OS04T0379600-01 OS05T0474800-01 OS07T0129300-00
0.0219633	5	195	5.21198	Plant hormone signal transduction	OS01T0764800-01 OS03T0180800-01 OS03T0180900-01 OS07T0129300-00 OS10T0392400-01
0.0377882	4	160	5.08168	Phenylpropanoid biosynthesis	OS01T0327400-01 OS02T0627100-01 OS04T0229100-01 OS09T0127300-01
0.00827195	14	976	2.91572	Biosynthesis of secondary metabolites	OS01T0327400-01 OS02T0121700-01 OS02T0205500-01 OS02T0627100-01 OS03T0291500-01 OS04T0229100-01 OS04T0678700-01 OS07T0526400-01 OS08T0508800-01 OS09T0127300-01 OS09T0467100-01 OS10T0483500-01 OS12T0268000-01 OS12T0435200-01
0.00870145	19	1701	2.27047	Metabolic pathways	OS01T0327400-01 OS01T0660200-01 OS01T0687400-01 OS02T0205500-01 OS02T0627100-01 OS03T0291500-01 OS03T0797400-01 OS04T0229100-01 OS04T0678700-01 OS07T0529600-02 OS08T0114300-01 OS08T0508800-01 OS09T0127300-01 OS09T0467100-01 OS09T0467200-01 OS10T0531400-01 OS10T0542900-01 OS12T0268000-01 OS12T0435200-01
PC2-salt
Enrichment FDR	nGenes	Pathway Genes	Fold Enrichment	Pathway	Genes
0.0203014	3	35	16.8485	Circadian rhythm	OS02T0618200-01 OS08T0157600-01 OS11T0157600-01
