## Supplementary Tables for "Systems genomics of salinity stress response in rice": S9.xlsx

### Sheet: S9
S9: Linear and Quadratic Selection gradients and their associated statistics acting on the traits
Abbreviations: Beta-Linear gradient; Gamma-Quadratic gradient; SE-Standard error; df-Degree of Freedom; tvalue and Pval - t-statistic value and P value associated with estimation of beta and gamma
Normal
	Linear					Quadratic
Phenotype	Beta	SE	df	tvalue	Pval	Gamma	SE	df	tvalue	Pval
LOP	-0.0644629	0.0336928	295.597	-1.91326	0.0566812	0.000346544	0.0272605	307.601	0.0127123	0.989865
Na_T1	0.00295899	0.0366158	314.995	0.0808119	0.935643	-0.0115004	0.0338446	304.354	-0.339801	0.734241
K_T1	0.0252353	0.0452067	314.667	0.558221	0.57709	0.0300462	0.0345006	252.394	0.870891	0.384641
chl_a_T1	-0.0105996	0.0471488	314.921	-0.224811	0.822272	0.0240916	0.0398756	307.758	0.604169	0.546176
Na_T2	0.0362347	0.0314795	313.316	1.15106	0.250587	-0.00330049	0.0239135	307.999	-0.138018	0.890316
chl_a_T2	-0.0558657	0.0412011	312.01	-1.35593	0.176103	-0.00578863	0.0338347	304.386	-0.171086	0.86427
Daysto50Flower	0.138832	0.0372046	314.519	3.73158	0.000225743	-0.0235914	0.0244285	304.808	-0.965736	0.334942
Saline
	Linear					Quadratic
Phenotype	Beta	SE	df	tvalue	Pval	Gamma	SE	df	tvalue	Pval
LOP	-0.0130841	0.0378026	301	-0.346117	0.729496	-0.0546963	0.0290195	294	-1.88481	0.0604411
Na_T1	0.0392184	0.0402289	301	0.974882	0.330402	-0.0041537	0.0290741	294	-0.142866	0.886494
K_T1	0.0403913	0.0421067	301	0.959262	0.338197	0.0430356	0.0296535	294	1.45128	0.147768
chl_a_T1	-0.00661777	0.0406242	301	-0.162902	0.870705	0.00940616	0.0318844	294	0.295008	0.768196
Na_T2	-0.0590843	0.0406204	301	-1.45455	0.146837	-0.0534064	0.0415223	294	-1.28621	0.199382
chl_a_T2	-0.124251	0.0446775	301	-2.78107	0.00575967	0.0214877	0.0344176	294	0.624325	0.532899
Daysto50Flower	-0.00618113	0.0395597	301	-0.156248	0.875942	-0.0803716	0.0256541	294	-3.13289	0.00190554
