## Supplementary Tables for "Systems genomics of salinity stress response in rice": S11.xlsx

### Sheet: S11
S11: trans-eQTL hotspots idetified in the saline environment
#Abbreviations: HotspotID- Hotspot ID; Chr - Chromosome on which Hoptspot is present; StartPos and StopPos - Start and End chromosomal location of the hopspot; BinWidth-Size (in bp) of the hotspot; Nogenes_Salt- Number of genes regulated by SNPs in the hotspot region; RegulatedGeneID - ID of genes regulated by SNPs in the hotspot region
HotspotID	chr	StartPos	StopPos	BinWidth	Nogenes_Salt	RegulatedGeneID
1	2	12300001	12400000	100000	47	OS06T0344201-00 OS03T0604566-01 OS07T0642300-01 OS10T0485300-01 OS03T0402000-01 OS06T0320700-01 OS02T0468400-01 OS05T0295800-01 OS06T0591600-01 OS01T0819900-01 OS03T0204300-01 OS06T0320000-01 OS01T0320700-01 OS03T0246500-01 OS09T0299200-01 OS08T0152700-01 OS07T0464600-01 OS03T0385301-01 OS06T0196300-02 OS05T0295200-01 OS08T0411200-01 OS06T0110100-01 OS01T0884900-01 OS07T0418000-02 OS01T0173000-01…
2	3	10200001	10300000	100000	43	OS02T0761700-01 OS06T0714100-01 OS07T0463100-01 OS02T0634800-01 OS03T0710800-01 OS02T0157700-01 OS07T0152800-01 OS09T0529100-01 OS03T0243300-01 OS01T0254100-01 OS01T0273000-01 OS01T0830000-01 OS10T0320400-01 OS09T0442600-01 OS01T0264500-01 OS03T0123100-01 OS04T0480100-01 OS03T0572900-01 OS02T0759900-01 OS07T0553700-01 OS07T0466300-01 OS02T0697700-01 OS10T0579300-01 OS02T0324300-01 OS02T0280500-01…
3	3	21800001	21900000	100000	42	OS07T0289400-01 OS03T0785100-01 OS04T0287400-01 OS02T0813350-01 OS08T0440100-01 OS06T0354600-01 OS01T0173000-01 OS03T0738400-01 OS02T0131100-02 OS02T0761700-01 OS05T0295800-01 OS07T0674200-01 OS03T0795500-01 OS03T0767500-01 OS02T0708300-01 OS09T0253000-01 OS09T0442600-01 OS01T0106800-01 OS06T0558700-01 OS06T0608500-01 OS06T0665500-01 OS08T0408200-01 OS06T0213400-01 OS10T0330000-01 OS02T0324300-01…
4	4	4500001	4600000	100000	46	OS11T0444400-01 OS02T0194200-01 OS08T0191600-01 OS04T0103800-01 OS02T0261100-01 OS03T0127900-01 OS08T0288200-01 OS01T0148050-01 OS05T0105500-01 OS10T0447100-01 OS01T0884900-01 OS03T0431100-01 OS06T0523300-01 OS01T0866600-01 OS02T0823600-01 OS03T0360600-00 OS08T0374800-01 OS06T0115100-01 OS11T0528300-01 OS08T0411200-01 OS08T0506700-01 OS01T0954400-01 OS01T0731000-01 OS01T0767900-01 OS04T0635800-01…
5	5	17300001	17400000	100000	55	OS06T0217600-01 OS07T0479600-01 OS08T0344300-01 OS01T0254900-01 OS08T0190800-01 OS02T0174200-01 OS01T0866600-01 OS03T0431100-01 OS01T0585700-01 OS05T0402300-02 OS01T0635550-00 OS11T0139700-01 OS08T0513700-01 OS02T0119400-01 OS07T0223100-01 OS03T0851700-01 OS06T0594100-01 OS02T0823000-01 OS01T0681600-02 OS08T0444100-01 OS02T0313450-01 OS06T0698000-01 OS06T0320700-01 OS08T0340700-01 OS03T0760200-01…
6	5	18900001	19000000	100000	66	OS06T0559600-01 OS01T0120500-01 OS07T0226200-01 OS06T0323100-01 OS02T0213100-01 OS04T0288100-00 OS03T0164300-01 OS10T0330000-01 OS01T0826900-01 OS02T0564000-01 OS04T0657300-00 OS04T0685800-01 OS08T0205400-01 OS12T0143100-01 OS01T0830000-01 OS06T0665500-01 OS02T0157700-01 OS03T0685900-01 OS03T0123100-01 OS01T0552300-01 OS09T0253000-01 OS11T0236100-01 OS06T0591600-01 OS06T0110100-01 OS12T0561000-01…
7	7	25900001	26000000	100000	190	OS02T0285300-01 OS07T0289600-01 OS02T0225300-01 OS01T0971000-02 OS01T0866600-01 OS02T0119400-01 OS06T0594100-01 OS07T0479600-01 OS04T0436100-01 OS01T0892600-02 OS08T0190800-01 OS01T0635550-00 OS08T0513700-01 OS01T0585700-01 OS06T0130400-01 OS10T0394100-01 OS05T0579000-01 OS08T0344300-01 OS06T0217600-01 OS09T0504400-01 OS03T0708400-01 OS05T0402300-02 OS03T0851700-01 OS04T0397100-01 OS01T0681600-02…
8	8	27400001	27500000	100000	45	OS09T0372100-02 OS10T0447100-01 OS10T0394100-01 OS01T0971000-02 OS01T0866600-01 OS07T0438800-01 OS03T0441101-00 OS03T0192400-01 OS01T0254900-01 OS02T0823000-01 OS05T0579000-01 OS03T0843200-01 OS03T0851700-01 OS08T0513700-01 OS06T0217600-01 OS04T0418000-01 OS03T0385301-01 OS01T0221500-01 OS01T0635550-00 OS07T0685000-02 OS05T0128200-02 OS06T0152800-01 OS03T0708400-01 OS01T0851700-01 OS08T0411200-01…
9	10	18200001	18300000	100000	57	OS03T0843200-01 OS08T0476700-01 OS05T0591550-00 OS07T0212200-01 OS01T0136400-01 OS12T0132800-01 OS10T0388500-01 OS08T0112800-01 OS08T0461400-01 OS09T0413000-01 OS10T0443800-01 OS08T0190800-01 OS01T0971000-02 OS01T0635550-00 OS07T0479600-01 OS10T0447100-01 OS08T0411200-01 OS07T0490600-02 OS07T0585500-01 OS06T0594100-01 OS07T0223100-01 OS01T0221500-01 OS02T0475400-01 OS10T0394100-01 OS02T0800000-01…
10	11	5800001	5900000	100000	38	OS11T0471100-01 OS04T0247500-02 OS07T0663000-00 OS02T0212400-00 OS11T0158400-01 OS03T0684400-01 OS02T0206700-01 OS06T0594100-01 OS10T0447100-01 OS04T0418000-01 OS01T0585700-01 OS01T0635550-00 OS10T0518200-01 OS09T0504400-01 OS02T0255500-01 OS02T0475400-01 OS02T0174200-01 OS01T0866600-01 OS03T0708400-01 OS08T0190800-01 OS05T0579000-01 OS05T0402300-02 OS08T0513700-01 OS07T0479600-01 OS04T0397100-01…
11	11	13400001	13500000	100000	32	OS08T0461400-01 OS08T0112800-01 OS06T0320000-01 OS10T0443800-01 OS05T0439300-01 OS02T0799600-01 OS12T0570000-01 OS10T0388500-01 OS09T0413000-01 OS07T0159500-01 OS01T0136400-01 OS07T0446600-01 OS05T0591550-00 OS12T0589100-01 OS03T0439800-02 OS03T0187600-01 OS02T0768400-01 OS12T0132800-01 OS11T0440866-00 OS07T0619400-01 OS10T0536100-01 OS10T0525500-01 OS08T0476700-01 OS09T0508951-01 OS08T0352400-01…
