## Supplementary Tables for "Systems genomics of salinity stress response in rice": S13.xlsx

### Sheet: S13
S13: Information regarding the accessions used in this study
Abbreviations: IRGC_ID_DNA_Source: IRGC ID of the accesion; Varietal Name: Common varietal name of the accession; Varietal Group: Subgroup the accession belongs to; SRA Bioproject ID: SRA ID where the genomic data for each accession is available.
IRGC_ID_DNA_Source	Varietal Name	Varietal group	SRA Bioproject ID
IRGC 10968	VARY VATO 271	INDICA	PRJNA557122
IRGC 10984	FANDRAPOTSY 104	INDICA	PRJNA557122
IRGC 117267	FR 13 A	INDICA	PRJNA422249
IRGC 117271	MINGHUI 63	INDICA	PRJNA557122
IRGC 117276	SADU CHO	INDICA	PRJNA557122
IRGC 117277	SHAN HUANG ZHAN 2	INDICA	PRJNA557122
IRGC 117278	SWARNA	INDICA	PRJNA422249
IRGC 117280	ZHENSHAN 97B	INDICA	PRJNA557122
IRGC 117281	ASWINA	INDICA	PRJNA422249
IRGC 117398	VANDANA	INDICA	PRJNA557122
IRGC 117617	KASALATH	INDICA	PRJNA557122
IRGC 121705	APO	INDICA	PRJNA557122
IRGC 122298	WAY RAREM	INDICA	PRJNA557122
IRGC 122451	SAHOD ULAN 1	INDICA	PRJNA557122
IRGC 12386	ARC 10177	INDICA	PRJNA557122
IRGC 12793	KITRANA 508	INDICA	PRJNA557122
IRGC 13746	TAOTHABI	INDICA	PRJNA557122
IRGC 16767	TA LAY	INDICA	NA
IRGC 16817	HASAWI	INDICA	PRJNA422249
IRGC 16872	LUA TAU DUC	INDICA	PRJNA557122
IRGC 17038	DAMODAR	INDICA	PRJEB6180
IRGC 19928	CHERIVIRUPPU	INDICA	PRJNA1012700
IRGC 25924	SULTANJATA	INDICA	PRJNA557122
IRGC 26576	BORA DHAN	INDICA	PRJNA1012700
IRGC 26577	BORA DUDH KALAM	INDICA	NA
IRGC 26594	CHINI SOKKOR	INDICA	PRJNA1012700
IRGC 26595	CHOIA MORA	INDICA	PRJNA1012700
IRGC 26596	DEMSHI	INDICA	PRJNA1012700
IRGC 26602	DHARGA SAIL	INDICA	PRJNA1012700
IRGC 26615	GACHIA	INDICA	PRJNA1012700
IRGC 26622	GIA DHAN	INDICA	PRJNA1012700
IRGC 26633	GURDOI	INDICA	PRJNA1012700
IRGC 27513	DHOLI BORO	INDICA	PRJNA557122
IRGC 27716	KAW LUYOENG	INDICA	PRJNA557122
IRGC 27748	KHAO DAWK MALI 105	INDICA	PRJEB6180
IRGC 27762	LEUANG PRATEW	INDICA	PRJNA557122
IRGC 28134	P 660	INDICA	PRJNA422249
IRGC 29066	AUS 276	INDICA	PRJNA557122
IRGC30412	IR29 (FILLER)	INDICA	NA
IRGC 31	TANGKAI ROTAN	INDICA	PRJNA557122
IRGC 32281	ANBARLOO SADRI	INDICA	PRJNA1012700
IRGC 32300	GERDEH	INDICA	PRJNA557122
IRGC 32311	HASSAN TAREME	INDICA	PRJNA1012700
IRGC 32312	LAROME	INDICA	PRJNA1012700
IRGC 32313	MASSAN MULAT	INDICA	PRJNA1012700
IRGC 32315	MULAI	INDICA	PRJNA1012700
IRGC 32362	TCHAMPA_2	INDICA	PRJNA557122
IRGC 32559	NP125	INDICA	PRJNA422249
IRGC 32561	DULAR	INDICA	PRJNA557122
IRGC 32565	KATAKTARA DA 2	INDICA	PRJNA557122
IRGC 34962	KALI AUS	INDICA	PRJNA557122
IRGC 3697	CO 25	INDICA	PRJNA557122
IRGC 37104	HOGLAPATA	INDICA	NA
IRGC 37108	HORKOCHA	INDICA	PRJNA1012700
IRGC 39292	IR36	INDICA	PRJNA557122
IRGC 40673	PIN TAWNG	INDICA	PRJNA557122
IRGC 43322	ARANG	INDICA	PRJEB6180
IRGC 43369	CERE AIR	INDICA	PRJNA557122
IRGC 43400	ILIS AIR	INDICA	PRJNA557122
IRGC 43540	PELITA JANGGUT	INDICA	PRJNA557122
IRGC 44513	KINANDANG PUTI	INDICA	PRJNA422249
IRGC 44600	MALINIS	INDICA	PRJNA557122
IRGC 4541	LIEN-CHAN-SHA-PU-TSAN	INDICA	PRJNA557122
IRGC 46202	LAL AMAN	INDICA	PRJNA557122
IRGC 46531	PATNAI 23	INDICA	PRJNA557122
IRGC 46768	T 26	INDICA	PRJNA557122
IRGC 47383	KOTTEYARAN	INDICA	PRJEB6180
IRGC 4887	KAN-MI	INDICA	PRJNA557122
IRGC 49051	RAJASAIL	INDICA	PRJNA1012700
IRGC 51400	PAO-TOU-HUNG	INDICA	PRJNA422249
IRGC 51501	2451/IR28	INDICA	NA
IRGC 53437	XIA-ZHI-BAI	INDICA	PRJEB6180
IRGC 5418	SINTANE DIOFOR	INDICA	PRJNA422249
IRGC 5423	SALUMPIKIT	INDICA	PRJNA557122
IRGC 56036	CHAU	INDICA	PRJNA557122
IRGC 56445	WALIMBO	INDICA	PRJNA1012700
IRGC 56752	SOM	INDICA	PRJNA1012700
IRGC 58278	GHATI KAMMA NANGARHAR	INDICA	PRJNA557122
IRGC 59849	SAN DU BAI MI HONG GU	INDICA	PRJNA557122
IRGC 6087	MAKALIOKA 34	INDICA	PRJNA557122
IRGC 61953	GOPAL	INDICA	PRJNA557122
IRGC 6208	CHITRAJ(DA 23)	INDICA	PRJNA422249
IRGC 6264	N 22	INDICA	PRJNA557122
IRGC 6274	PTB9	INDICA	PRJNA557122
IRGC 6307	JHONA 349	INDICA	PRJNA422249
IRGC 6331	CO 18	INDICA	PRJNA422249
IRGC 63544	AI QING 99	INDICA	PRJNA557122
IRGC 63726	LONG ZI 1	INDICA	PRJNA557122
IRGC 6588	BHADOIA 303	INDICA	PRJEB6180
IRGC 6590	BAGUAMON 14	INDICA	PRJNA557122
IRGC 66792	GUL MURALI	INDICA	PRJNA557122
IRGC 66970	IR64	INDICA	PRJNA557122
IRGC 67019	KAMOZ	INDICA	PRJNA557122
IRGC 67034	AI LAN KE 1110	INDICA	PRJNA557122
IRGC 67096	CONG LIANG 1	INDICA	PRJNA557122
IRGC 68159	LU MAO ZHAN	INDICA	PRJEB6180
IRGC 72479	MUDGO	INDICA	PRJNA557122
IRGC 73118	SADA SOLAY	INDICA	PRJNA557122
IRGC 73124	TAK	INDICA	PRJEB6180
IRGC 74719	URYEE BOOTA	INDICA	PRJNA422249
IRGC 74777	SHANKAR	INDICA	PRJNA557122
IRGC 752	KUMBI	INDICA	PRJNA557122
IRGC 78257	KHAO HAWM	INDICA	PRJEB6180
IRGC 7919	MTU9	INDICA	PRJNA422249
IRGC 8195	KUN MIN TSIEH HUNAN	INDICA	PRJNA422249
IRGC 8227	SOM CAU 70 A	INDICA	PRJEB6180
IRGC 8228	TAM CAU 9 A	INDICA	PRJNA557122
IRGC 8231	GIE 57	INDICA	PRJNA557122
IRGC 8234	RTS 12	INDICA	PRJNA557122
IRGC 8238	PEH-KUH	INDICA	PRJNA557122
IRGC 8242	SHUANG-CHIANG	INDICA	PRJNA557122
IRGC 8245	MACAN BINUNDOK	INDICA	PRJEB6180
IRGC 8260	SERATOES HARI	INDICA	PRJNA557122
IRGC 8267	PAGAIYAHAN	INDICA	PRJEB6180
IRGC 8268	PAPPAKU	INDICA	PRJNA557122
IRGC 8341	DHOLA AMAN(LOWLAND AMAN)	INDICA	PRJEB6180
IRGC 88396	URICHADRA	INDICA	PRJNA1012700
IRGC 8952	RATHUWEE	INDICA	PRJNA422249
IRGC 9069	JC148	INDICA	PRJNA422249
IRGC 9175	JC 93	INDICA	PRJNA422249
IRGC 9177	JC 91	INDICA	PRJNA422249
IRGC 9179	JC117	INDICA	PRJNA557122
IRGC 9790	BPI 76 NON-SENSITIVE(GREEN)	INDICA	PRJEB6180
IRGC 9804	TADUKAN	INDICA	PRJNA422249
IRIS66-333787	FL478 (FILLER)	INDICA	PRJNA422249
IRTP 1231	NONA BOKRA	INDICA	PRJNA422249
IRTP 13772	PSBRC_1 OR MAKILING	INDICA	PRJNA422249
IRTP201	IR29 (FILLER)	INDICA	PRJNA422249
IRTP 24986	POKKALI	INDICA	PRJNA422249
IRTP 9542	IR58	INDICA	PRJNA422249
