## Supplementary Tables for "Systems genomics of salinity stress response in rice": S14.xlsx

### Sheet: S14
S14: Planting location of the accessions and their individual replicates.
VarietalGroup	IRGCNr	VarietyName	Environment	Entries	Replicate
INDICA	IRGC32313	Massan Mulat	Saline	1	1
INDICA	IRGC8227	SOM CAU 70 A	Saline	2	1
INDICA	IRGC752	KUMBI	Saline	3	1
INDICA	IRGC73124	TAK	Saline	4	1
INDICA	IRGC53437	XIA-ZHI-BAI	Saline	5	1
JAPONICA	IRGC47017	IS49 / TOS7564	Saline	6	1
INDICA	IRGC12793	KITRANA 508	Saline	7	1
JAPONICA	IRGC4860	DAN-YAN-NUO	Saline	8	1
INDICA	IRGC66792	GUL MURALI	Saline	9	1
JAPONICA	IRGC23364	Kinandang patong	Saline	10	1
JAPONICA	IRGC53931	SONA CHUR	Saline	11	1
INDICA	IRGC56445	Walimbo	Saline	12	1
JAPONICA	IRGC65293	TAICHUNG 163	Saline	13	1
JAPONICA	IRGC59932	TIE WANG DA DAO	Saline	14	1
INDICA	IRGC9179	JC117	Saline	15	1
JAPONICA	IRGC73126	TAK SIAH	Saline	16	1
INDICA	IRTP1231	Nona Bokra	Saline	17	1
INDICA	IRGC8267	PAGAIYAHAN	Saline	18	1
JAPONICA	IRGC44455	IMMARANG	Saline	19	1
INDICA	IRGC17038	Damodar	Saline	20	1
INDICA	IRGC8341	DHOLA AMAN(LOWLAND AMAN)	Saline	21	1
INDICA	IRGC30412	IR29 (3)	Saline	22	1
INDICA	IRGC117267	FR 13 A	Saline	23	1
JAPONICA	IRGC67428	BINABAE(GLUT.)	Saline	24	1
INDICA	IRGC56036	CHAU	Saline	25	1
JAPONICA	IRGC10430	Shinchiku-iku 103	Saline	26	1
INDICA	IRGC30412	IR29 (1)	Saline	28	1
INDICA	IRGC6588	BHADOIA 303	Saline	29	1
INDICA	IRGC27762	LEUANG PRATEW	Saline	30	1
JAPONICA	IRGC32368	TCHAMPA_5	Saline	31	1
INDICA	IRGC9069	JC148	Saline	32	1
INDICA	IRGC51501	2451/IR28	Saline	33	1
INDICA	IRGC49051	Rajasail	Saline	34	1
INDICA	IRGC117617	Kasalath	Saline	35	1
INDICA	IRGC16872	LUA TAU DUC	Saline	36	1
INDICA	IRGC26595	Choia Mora	Saline	37	1
INDICA	IRGC63544	AI QING 99	Saline	38	1
INDICA	IRGC58278	GHATI KAMMA NANGARHAR	Saline	39	1
INDICA	IRGC122298	Way Rarem	Saline	40	1
JAPONICA	IRGC4020	Palawan	Saline	41	1
INDICA	IRGC8245	MACAN BINUNDOK	Saline	42	1
INDICA	IRGC117398	VANDANA	Saline	43	1
JAPONICA	IRGC44076	LASAT PUTIH	Saline	44	1
INDICA	IRGC10984	FANDRAPOTSY 104	Saline	45	1
INDICA	IRTP13772	PSBRC_1 or Makiling	Saline	46	1
JAPONICA	IRGC44442	GUNDANG	Saline	47	1
INDICA	IRGC67034	AI LAN KE 1110	Saline	48	1
JAPONICA	IRGC59930	TIE SI WU	Saline	49	1
INDICA	IRGC67019	KAMOZ	Saline	50	1
INDICA	IRGC12386	ARC 10177	Saline	51	1
JAPONICA	IRGC50448	Canela de Ferro	Saline	52	1
INDICA	IRGC32362	TCHAMPA_2	Saline	53	1
JAPONICA	IRGC27129	GUNDIL KUNING	Saline	54	1
INDICA	IRGC46531	PATNAI 23	Saline	55	1
INDICA	IRGC16817	Hasawi	Saline	56	1
JAPONICA	IRGC38994	Bico Branco	Saline	57	1
JAPONICA	IRGC5508	HSINCHU 51	Saline	58	1
INDICA	IRGC7919	MTU9	Saline	59	1
INDICA	IRGC27748	KHAO DAWK MALI 105	Saline	60	1
INDICA	IRGC6590	BAGUAMON 14	Saline	61	1
INDICA	IRGC25924	SULTANJATA	Saline	62	1
INDICA	IRGC9804	Tadukan	Saline	63	1
JAPONICA	IRGC27869	Chahora 144	Saline	64	1
INDICA	IRTP9542	IR58	Saline	65	1
INDICA	IRGC28134	P 660	Saline	66	1
INDICA	IRGC19928	CHERIVIRUPPU	Saline	67	1
JAPONICA	IRGC54333	PARE TORO	Saline	68	1
INDICA	IRGC63726	LONG ZI 1	Saline	69	1
JAPONICA	IRGC4541	LIEN-CHAN-SHA-PU-TSAN	Saline	70	1
INDICA	IRGC9790	BPI 76 NON-SENSITIVE(GREEN)	Saline	71	1
INDICA	IRGC88396	Urichadra	Saline	72	1
INDICA	IRGC44513	KINANDANG PUTI	Saline	74	1
INDICA	IRGC3697	CO 25	Saline	75	1
JAPONICA	IRGC8269	Nabeshi	Saline	76	1
INDICA	IRGC32315	Mulai	Saline	77	1
INDICA	IRGC121705	Apo (info from IRGC115128)	Saline	79	1
INDICA	IRGC27716	KAW LUYOENG	Saline	80	1
INDICA	IRTP201	IR29 (Filler 2)	Saline	81	1
JAPONICA	IRGC9147	PADI BOENAR	Saline	82	1
INDICA	IRGC6264	N 22	Saline	83	1
INDICA	IRGC26622	Gia Dhan	Saline	84	1
INDICA	IRGC122451	Sahod Ulan 1	Saline	85	1
JAPONICA	IRGC35834	Pandan Wangi	Saline	86	1
JAPONICA	IRGC71528	INDUROK	Saline	87	1
JAPONICA	IRGC59673	HU SHAN NUO	Saline	88	1
JAPONICA	IRGC55418	ONOY	Saline	89	1
JAPONICA	IRGC71598	PURAK SIRIBA	Saline	90	1
JAPONICA	IRGC26872	Binulawan	Saline	91	1
INDICA	IRGC8195	KUN MIN TSIEH HUNAN	Saline	92	1
INDICA	IRGC67096	CONG LIANG 1	Saline	93	1
INDICA	IRGC56752	Som	Saline	94	1
INDICA	IRGC34962	Kali Aus	Saline	95	1
INDICA	IRGC43540	PELITA JANGGUT	Saline	96	1
INDICA	IRIS66-333787	FL478 (Filler 2)	Saline	97	1
JAPONICA	IRGC12894	Gompa 2	Saline	98	1
INDICA	IRGC59849	SAN DU BAI MI HONG GU	Saline	99	1
INDICA	IRGC39292	IR36	Saline	100	1
INDICA	IRGC13746	TAOTHABI	Saline	101	1
INDICA	IRGC8228	TAM CAU 9 A	Saline	102	1
INDICA	IRGC37104	HOGLAPATA	Saline	103	1
JAPONICA	IRGC8266	PEH-PI-NUO	Saline	104	1
JAPONICA	IRGC9070	JC149	Saline	105	1
INDICA	IRGC117280	Zhenshan 97B	Saline	106	1
INDICA	IRGC26602	Dharga Sail	Saline	107	1
INDICA	IRGC40673	PIN TAWNG	Saline	108	1
JAPONICA	IRGC61467	SAO	Saline	109	1
INDICA	IRGC117278	Swarna	Saline	110	1
JAPONICA	IRGC33888	YELAIK MEEDON	Saline	111	1
INDICA	IRGC26577	Bora Dudh Kalam	Saline	113	1
INDICA	IRGC74719	Uryee Boota	Saline	114	1
INDICA	IRGC5423	Salumpikit	Saline	115	1
JAPONICA	IRGC74606	DINUNGGIT(K. PUTI)	Saline	116	1
INDICA	IRGC32559	NP125	Saline	117	1
INDICA	IRGC117276	Sadu Cho	Saline	118	1
INDICA	IRTP201	IR29 (Filler 1)	Saline	119	1
JAPONICA	IRGC71589	PULUT BERJANGUT	Saline	120	1
JAPONICA	IRGC117279	Tainung 67	Saline	121	1
INDICA	IRGC9177	JC 91	Saline	122	1
JAPONICA	IRGC328	AZUCENA	Saline	123	1
INDICA	IRGC8242	SHUANG-CHIANG	Saline	124	1
JAPONICA	IRGC15092	RT1031-69	Saline	125	1
INDICA	IRIS66-333787	FL478 (2)	Saline	126	1
INDICA	IRGC31	TANGKAI ROTAN	Saline	127	1
INDICA	IRGC8952	Rathuwee	Saline	128	1
INDICA	IRGC16767	Ta Lay	Saline	129	1
INDICA	IRGC26594	Chini Sokkor	Saline	130	1
INDICA	IRGC26596	Demshi	Saline	131	1
INDICA	IRGC66970	IR64	Saline	132	1
INDICA	IRGC26576	Bora Dhan	Saline	133	1
INDICA	IRGC8231	GIE 57	Saline	134	1
INDICA	IRGC8268	PAPPAKU	Saline	135	1
INDICA	IRIS66-333787	FL478 (Filler 1)	Saline	136	1
INDICA	IRIS66-333787	FL478 (Filler 3)	Saline	138	1
INDICA	IRGC51400	Pao-Tou-Hung	Saline	139	1
INDICA	IRIS66-333787	FL478 (3)	Saline	140	1
INDICA	IRGC8260	SERATOES HARI	Saline	141	1
JAPONICA	IRGC42576	TAIPEI 309	Saline	142	1
INDICA	IRGC37108	Horkocha	Saline	143	1
INDICA	IRGC32311	Hassan Tareme	Saline	144	1
INDICA	IRGC46202	LAL AMAN	Saline	145	1
JAPONICA	IRGC410	RIKUTO NORIN MOCHI 20	Saline	146	1
INDICA	IRGC43322	ARANG	Saline	147	1
INDICA	IRGC26615	Gachia	Saline	148	1
INDICA	IRGC5418	SINTANE DIOFOR	Saline	149	1
JAPONICA	IRGC32390	FARANGEY	Saline	150	1
INDICA	IRIS66-333787	FL478 (1)	Saline	151	1
INDICA	IRGC117271	Minghui 63	Saline	152	1
INDICA	IRGC9175	JC 93	Saline	153	1
INDICA	IRGC32300	GERDEH	Saline	154	1
INDICA	IRGC78257	KHAO HAWM	Saline	155	1
INDICA	IRGC117281	Aswina	Saline	156	1
JAPONICA	IRGC67431	DINOLORES	Saline	157	1
INDICA	IRGC32561	DULAR	Saline	158	1
INDICA	IRGC6208	CHITRAJ(DA 23)	Saline	159	1
INDICA	IRGC8238	PEH-KUH	Saline	160	1
INDICA	IRGC44600	MALINIS	Saline	161	1
INDICA	IRGC61953	GOPAL	Saline	163	1
JAPONICA	IRGC12331	ARC 7229	Saline	164	1
INDICA	IRGC30412	IR29 (2)	Saline	165	1
JAPONICA	IRGC25897	MIMIDAM	Saline	166	1
INDICA	IRGC43369	CERE AIR	Saline	167	1
JAPONICA	IRGC8182	MALAGKIT PIRURUTONG	Saline	168	1
INDICA	IRGC74777	SHANKAR	Saline	169	1
JAPONICA	IRGC14779	WARABEHATOMOCHI	Saline	170	1
INDICA	IRGC32565	KATAKTARA DA 2	Saline	171	1
JAPONICA	IRGC43394	GOGO LEMPUK	Saline	173	1
INDICA	IRGC117277	Shan Huang Zhan 2	Saline	175	1
JAPONICA	IRGC8191	MANSAKU	Saline	176	1
JAPONICA	IRGC12731	NIPPON-BARE	Saline	177	1
INDICA	IRGC29066	Aus 276	Saline	178	1
INDICA	IRGC43400	ILIS AIR	Saline	179	1
INDICA	IRGC32312	Larome	Saline	180	1
INDICA	IRGC6307	Jhona 349	Saline	181	1
INDICA	IRGC26633	Gurdoi	Saline	182	1
JAPONICA	IRGC15100	63-104	Saline	183	1
JAPONICA	IRGC38698	NPE 844	Saline	184	1
INDICA	IRGC68159	LU MAO ZHAN	Saline	185	1
JAPONICA	IRGC40252	AICHI ASAHI	Saline	187	1
JAPONICA	IRGC12048	MOROBEREKAN	Saline	188	1
INDICA	IRGC6274	PTB9	Saline	189	1
INDICA	IRGC32281	Anbarloo Sadri	Saline	190	1
JAPONICA	IRGC8196	Karasukara-Surankasu	Saline	191	1
JAPONICA	IRGC3401	CAROLINA SELN	Saline	192	1
INDICA	IRGC6331	CO 18	Saline	193	1
INDICA	IRGC4887	KAN-MI	Saline	194	1
INDICA	IRGC47383	KOTTEYARAN	Saline	195	1
INDICA	IRGC6087	MAKALIOKA 34	Saline	196	1
JAPONICA	IRGC14957	LAC23	Saline	197	1
JAPONICA	IRGC8257	OIRAN	Saline	198	1
JAPONICA	IRGC1427	CHUNG YI	Saline	199	1
JAPONICA	IRGC43372	CICIH BETON	Saline	200	1
JAPONICA	IRGC14413	FORTUNA	Saline	201	1
INDICA	IRGC73118	SADA SOLAY	Saline	202	1
INDICA	IRGC27513	DHOLI BORO	Saline	203	1
INDICA	IRTP24986	Pokkali	Saline	204	1
INDICA	IRGC72479	MUDGO	Saline	205	1
INDICA	IRGC117269	Li-Jiang-Xin-Tuan-Hei-Gu	Saline	206	1
INDICA	IRTP201	IR29 (Filler 3)	Saline	207	1
JAPONICA	IRGC33130	INDANE	Saline	208	1
INDICA	IRGC8234	RTS 12	Saline	209	1
JAPONICA	IRGC8244	DAVAO	Saline	210	1
INDICA	IRGC8952	Rathuwee	Saline	211	2
INDICA	IRGC117280	Zhenshan 97B	Saline	212	2
INDICA	IRGC63726	LONG ZI 1	Saline	213	2
JAPONICA	IRGC3401	CAROLINA SELN	Saline	214	2
INDICA	IRGC25924	SULTANJATA	Saline	215	2
JAPONICA	IRGC26872	Binulawan	Saline	216	2
INDICA	IRGC12793	KITRANA 508	Saline	217	2
INDICA	IRGC34962	Kali Aus	Saline	218	2
INDICA	IRGC3697	CO 25	Saline	219	2
JAPONICA	IRGC59932	TIE WANG DA DAO	Saline	220	2
INDICA	IRGC46768	T 26	Saline	221	2
INDICA	IRGC8234	RTS 12	Saline	222	2
JAPONICA	IRGC44442	GUNDANG	Saline	223	2
INDICA	IRGC72479	MUDGO	Saline	224	2
INDICA	IRGC32565	KATAKTARA DA 2	Saline	225	2
INDICA	IRGC6331	CO 18	Saline	226	2
INDICA	IRGC6208	CHITRAJ(DA 23)	Saline	227	2
INDICA	IRGC8238	PEH-KUH	Saline	229	2
JAPONICA	IRGC33888	YELAIK MEEDON	Saline	230	2
JAPONICA	IRGC14957	LAC23	Saline	231	2
INDICA	IRGC58278	GHATI KAMMA NANGARHAR	Saline	232	2
JAPONICA	IRGC71589	PULUT BERJANGUT	Saline	233	2
INDICA	IRGC9175	JC 93	Saline	234	2
JAPONICA	IRGC1427	CHUNG YI	Saline	235	2
INDICA	IRGC26594	Chini Sokkor	Saline	236	2
JAPONICA	IRGC12331	ARC 7229	Saline	237	2
JAPONICA	IRGC8191	MANSAKU	Saline	238	2
INDICA	IRGC74777	SHANKAR	Saline	239	2
JAPONICA	IRGC25897	MIMIDAM	Saline	240	2
INDICA	IRGC47383	KOTTEYARAN	Saline	241	2
INDICA	IRGC30412	IR29 (1)	Saline	242	2
JAPONICA	IRGC117279	Tainung 67	Saline	243	2
INDICA	IRGC16817	Hasawi	Saline	244	2
JAPONICA	IRGC61467	SAO	Saline	245	2
JAPONICA	IRGC12731	NIPPON-BARE	Saline	246	2
JAPONICA	IRGC44455	IMMARANG	Saline	247	2
JAPONICA	IRGC50448	Canela de Ferro	Saline	248	2
INDICA	IRGC59849	SAN DU BAI MI HONG GU	Saline	249	2
INDICA	IRGC26595	Choia Mora	Saline	250	2
INDICA	IRIS66-333787	FL478 (1)	Saline	251	2
INDICA	IRGC40673	PIN TAWNG	Saline	254	2
JAPONICA	IRGC8182	MALAGKIT PIRURUTONG	Saline	255	2
INDICA	IRGC43369	CERE AIR	Saline	256	2
JAPONICA	IRGC8261	PADI KASALLE	Saline	257	2
INDICA	IRGC117278	Swarna	Saline	258	2
INDICA	IRGC74719	Uryee Boota	Saline	259	2
JAPONICA	IRGC9147	PADI BOENAR	Saline	260	2
INDICA	IRGC7919	MTU9	Saline	261	2
JAPONICA	IRGC27869	Chahora 144	Saline	266	2
INDICA	IRGC39292	IR36	Saline	267	2
JAPONICA	IRGC32368	TCHAMPA_5	Saline	268	2
INDICA	IRGC10968	VARY VATO 271	Saline	269	2
INDICA	IRGC121705	Apo (info from IRGC115128)	Saline	270	2
INDICA	IRGC5418	SINTANE DIOFOR	Saline	271	2
INDICA	IRGC6307	Jhona 349	Saline	272	2
JAPONICA	IRGC23364	Kinandang patong	Saline	273	2
INDICA	IRGC51400	Pao-Tou-Hung	Saline	274	2
INDICA	IRGC9179	JC117	Saline	275	2
INDICA	IRGC32300	GERDEH	Saline	276	2
INDICA	IRGC8268	PAPPAKU	Saline	277	2
INDICA	IRGC27513	DHOLI BORO	Saline	278	2
INDICA	IRGC16872	LUA TAU DUC	Saline	279	2
JAPONICA	IRGC33130	INDANE	Saline	280	2
INDICA	IRGC43400	ILIS AIR	Saline	281	2
INDICA	IRGC8231	GIE 57	Saline	282	2
INDICA	IRIS66-333787	FL478 (Filler 3)	Saline	283	2
JAPONICA	IRGC55418	ONOY	Saline	284	2
INDICA	IRGC117277	Shan Huang Zhan 2	Saline	285	2
INDICA	IRGC73124	TAK	Saline	286	2
JAPONICA	IRGC43372	CICIH BETON	Saline	287	2
INDICA	IRGC8341	DHOLA AMAN(LOWLAND AMAN)	Saline	288	2
INDICA	IRGC49051	Rajasail	Saline	289	2
INDICA	IRGC26602	Dharga Sail	Saline	290	2
INDICA	IRGC67019	KAMOZ	Saline	291	2
JAPONICA	IRGC38994	Bico Branco	Saline	292	2
INDICA	IRGC26622	Gia Dhan	Saline	293	2
INDICA	IRGC32313	Massan Mulat	Saline	294	2
INDICA	IRGC56752	Som	Saline	296	2
INDICA	IRGC117271	Minghui 63	Saline	297	2
JAPONICA	IRGC15092	RT1031-69	Saline	298	2
INDICA	IRGC117267	FR 13 A	Saline	299	2
INDICA	IRTP201	IR29 (Filler 2)	Saline	300	2
INDICA	IRGC56445	Walimbo	Saline	301	2
INDICA	IRGC30412	IR29 (3)	Saline	302	2
INDICA	IRGC44513	KINANDANG PUTI	Saline	303	2
INDICA	IRIS66-333787	FL478 (3)	Saline	304	2
JAPONICA	IRGC40252	AICHI ASAHI	Saline	305	2
INDICA	IRGC8227	SOM CAU 70 A	Saline	306	2
INDICA	IRGC8245	MACAN BINUNDOK	Saline	307	2
INDICA	IRTP201	IR29 (Filler 1)	Saline	308	2
INDICA	IRGC8242	SHUANG-CHIANG	Saline	309	2
INDICA	IRGC67096	CONG LIANG 1	Saline	310	2
JAPONICA	IRGC4020	Palawan	Saline	311	2
JAPONICA	IRGC9070	JC149	Saline	312	2
INDICA	IRGC122451	Sahod Ulan 1	Saline	313	2
INDICA	IRGC61953	GOPAL	Saline	314	2
INDICA	IRGC66970	IR64	Saline	315	2
INDICA	IRGC9177	JC 91	Saline	316	2
INDICA	IRGC32311	Hassan Tareme	Saline	317	2
INDICA	IRGC30412	IR29 (2)	Saline	318	2
INDICA	IRTP13772	PSBRC_1 or Makiling	Saline	319	2
INDICA	IRGC43322	ARANG	Saline	320	2
JAPONICA	IRGC12048	MOROBEREKAN	Saline	321	2
JAPONICA	IRGC14413	FORTUNA	Saline	322	2
JAPONICA	IRGC42576	TAIPEI 309	Saline	323	2
INDICA	IRGC27748	KHAO DAWK MALI 105	Saline	324	2
JAPONICA	IRGC67431	DINOLORES	Saline	325	2
INDICA	IRGC4887	KAN-MI	Saline	326	2
INDICA	IRGC26576	Bora Dhan	Saline	327	2
JAPONICA	IRGC67428	BINABAE(GLUT.)	Saline	328	2
INDICA	IRGC67034	AI LAN KE 1110	Saline	329	2
INDICA	IRGC752	KUMBI	Saline	330	2
INDICA	IRGC46202	LAL AMAN	Saline	331	2
JAPONICA	IRGC65293	TAICHUNG 163	Saline	333	2
JAPONICA	IRGC8266	PEH-PI-NUO	Saline	334	2
JAPONICA	IRGC8196	Karasukara-Surankasu	Saline	335	2
INDICA	IRGC16767	Ta Lay	Saline	336	2
INDICA	IRGC32559	NP125	Saline	337	2
INDICA	IRTP24986	Pokkali	Saline	338	2
JAPONICA	IRGC8257	OIRAN	Saline	339	2
INDICA	IRGC12386	ARC 10177	Saline	340	2
JAPONICA	IRGC4541	LIEN-CHAN-SHA-PU-TSAN	Saline	341	2
INDICA	IRGC31	TANGKAI ROTAN	Saline	342	2
INDICA	IRGC26596	Demshi	Saline	343	2
INDICA	IRTP1231	Nona Bokra	Saline	344	2
INDICA	IRGC10984	FANDRAPOTSY 104	Saline	346	2
INDICA	IRGC117617	Kasalath	Saline	347	2
INDICA	IRGC32315	Mulai	Saline	348	2
INDICA	IRGC8228	TAM CAU 9 A	Saline	350	2
INDICA	IRGC19928	CHERIVIRUPPU	Saline	351	2
INDICA	IRGC122298	Way Rarem	Saline	352	2
INDICA	IRGC53437	XIA-ZHI-BAI	Saline	353	2
INDICA	IRGC117398	VANDANA	Saline	354	2
JAPONICA	IRGC410	RIKUTO NORIN MOCHI 20	Saline	355	2
INDICA	IRGC78257	KHAO HAWM	Saline	356	2
INDICA	IRGC8267	PAGAIYAHAN	Saline	357	2
INDICA	IRGC32312	Larome	Saline	358	2
INDICA	IRGC68159	LU MAO ZHAN	Saline	359	2
INDICA	IRGC6087	MAKALIOKA 34	Saline	360	2
INDICA	IRGC117276	Sadu Cho	Saline	361	2
JAPONICA	IRGC8244	DAVAO	Saline	362	2
INDICA	IRGC27716	KAW LUYOENG	Saline	364	2
JAPONICA	IRGC54333	PARE TORO	Saline	366	2
INDICA	IRGC6264	N 22	Saline	367	2
JAPONICA	IRGC4860	DAN-YAN-NUO	Saline	368	2
JAPONICA	IRGC73126	TAK SIAH	Saline	369	2
JAPONICA	IRGC74606	DINUNGGIT(K. PUTI)	Saline	370	2
JAPONICA	IRGC43394	GOGO LEMPUK	Saline	371	2
INDICA	IRGC27762	LEUANG PRATEW	Saline	372	2
JAPONICA	IRGC32390	FARANGEY	Saline	373	2
INDICA	IRGC9790	BPI 76 NON-SENSITIVE(GREEN)	Saline	374	2
INDICA	IRIS66-333787	FL478 (2)	Saline	375	2
INDICA	IRGC73118	SADA SOLAY	Saline	376	2
INDICA	IRGC32281	Anbarloo Sadri	Saline	377	2
JAPONICA	IRGC47017	IS49 / TOS7564	Saline	378	2
INDICA	IRGC9069	JC148	Saline	379	2
INDICA	IRGC46531	PATNAI 23	Saline	380	2
JAPONICA	IRGC71528	INDUROK	Saline	382	2
JAPONICA	IRGC71598	PURAK SIRIBA	Saline	383	2
INDICA	IRGC13746	TAOTHABI	Saline	384	2
INDICA	IRGC8195	KUN MIN TSIEH HUNAN	Saline	385	2
INDICA	IRGC63544	AI QING 99	Saline	386	2
INDICA	IRGC44600	MALINIS	Saline	387	2
INDICA	IRGC8260	SERATOES HARI	Saline	388	2
JAPONICA	IRGC59673	HU SHAN NUO	Saline	389	2
JAPONICA	IRGC38698	NPE 844	Saline	390	2
INDICA	IRGC5423	Salumpikit	Saline	391	2
INDICA	IRIS66-333787	FL478 (Filler 2)	Saline	392	2
INDICA	IRGC6590	BAGUAMON 14	Saline	393	2
INDICA	IRGC26633	Gurdoi	Saline	394	2
JAPONICA	IRGC53931	SONA CHUR	Saline	395	2
JAPONICA	IRGC15100	63-104	Saline	396	2
JAPONICA	IRGC14779	WARABEHATOMOCHI	Saline	397	2
INDICA	IRGC32561	DULAR	Saline	398	2
JAPONICA	IRGC35834	Pandan Wangi	Saline	399	2
INDICA	IRGC51501	2451/IR28	Saline	400	2
INDICA	IRGC117281	Aswina	Saline	401	2
INDICA	IRGC37104	HOGLAPATA	Saline	402	2
INDICA	IRGC9804	Tadukan	Saline	403	2
INDICA	IRGC43540	PELITA JANGGUT	Saline	404	2
JAPONICA	IRGC5508	HSINCHU 51	Saline	405	2
INDICA	IRIS66-333787	FL478 (Filler 1)	Saline	406	2
INDICA	IRGC28134	P 660	Saline	408	2
INDICA	IRTP9542	IR58	Saline	409	2
INDICA	IRGC17038	Damodar	Saline	410	2
INDICA	IRGC56036	CHAU	Saline	411	2
JAPONICA	IRGC12894	Gompa 2	Saline	412	2
INDICA	IRTP201	IR29 (Filler 3)	Saline	413	2
INDICA	IRGC37108	Horkocha	Saline	414	2
INDICA	IRGC29066	Aus 276	Saline	415	2
JAPONICA	IRGC59930	TIE SI WU	Saline	416	2
INDICA	IRGC32362	TCHAMPA_2	Saline	417	2
INDICA	IRGC26615	Gachia	Saline	418	2
JAPONICA	IRGC8269	Nabeshi	Saline	419	2
JAPONICA	IRGC27129	GUNDIL KUNING	Saline	420	2
INDICA	IRGC47383	KOTTEYARAN	Saline	421	3
INDICA	IRGC117277	Shan Huang Zhan 2	Saline	422	3
JAPONICA	IRGC38698	NPE 844	Saline	424	3
JAPONICA	IRGC50448	Canela de Ferro	Saline	425	3
INDICA	IRGC10968	VARY VATO 271	Saline	426	3
INDICA	IRGC63544	AI QING 99	Saline	427	3
INDICA	IRGC59849	SAN DU BAI MI HONG GU	Saline	428	3
INDICA	IRGC26622	Gia Dhan	Saline	429	3
INDICA	IRGC9804	Tadukan	Saline	430	3
INDICA	IRGC56752	Som	Saline	431	3
INDICA	IRIS66-333787	FL478 (Filler 1)	Saline	432	3
INDICA	IRTP9542	IR58	Saline	433	3
INDICA	IRGC8952	Rathuwee	Saline	434	3
INDICA	IRGC73118	SADA SOLAY	Saline	435	3
JAPONICA	IRGC14413	FORTUNA	Saline	436	3
INDICA	IRTP201	IR29 (Filler 1)	Saline	437	3
INDICA	IRGC43322	ARANG	Saline	438	3
INDICA	IRGC27513	DHOLI BORO	Saline	439	3
INDICA	IRGC27716	KAW LUYOENG	Saline	440	3
INDICA	IRGC58278	GHATI KAMMA NANGARHAR	Saline	441	3
INDICA	IRGC32559	NP125	Saline	442	3
JAPONICA	IRGC1427	CHUNG YI	Saline	443	3
INDICA	IRGC40673	PIN TAWNG	Saline	444	3
JAPONICA	IRGC27869	Chahora 144	Saline	445	3
INDICA	IRGC6264	N 22	Saline	446	3
JAPONICA	IRGC71598	PURAK SIRIBA	Saline	447	3
JAPONICA	IRGC25897	MIMIDAM	Saline	448	3
JAPONICA	IRGC4541	LIEN-CHAN-SHA-PU-TSAN	Saline	449	3
INDICA	IRGC117278	Swarna	Saline	450	3
JAPONICA	IRGC33130	INDANE	Saline	451	3
JAPONICA	IRGC12731	NIPPON-BARE	Saline	452	3
INDICA	IRIS66-333787	FL478 (2)	Saline	453	3
INDICA	IRGC117617	Kasalath	Saline	454	3
JAPONICA	IRGC53931	SONA CHUR	Saline	455	3
INDICA	IRGC16817	Hasawi	Saline	456	3
JAPONICA	IRGC8191	MANSAKU	Saline	457	3
INDICA	IRGC8242	SHUANG-CHIANG	Saline	458	3
INDICA	IRGC49051	Rajasail	Saline	459	3
JAPONICA	IRGC38994	Bico Branco	Saline	460	3
INDICA	IRGC44600	MALINIS	Saline	461	3
JAPONICA	IRGC3401	CAROLINA SELN	Saline	462	3
INDICA	IRGC34962	Kali Aus	Saline	463	3
JAPONICA	IRGC40252	AICHI ASAHI	Saline	464	3
JAPONICA	IRGC42576	TAIPEI 309	Saline	465	3
INDICA	IRGC74719	Uryee Boota	Saline	466	3
INDICA	IRGC9069	JC148	Saline	467	3
JAPONICA	IRGC35834	Pandan Wangi	Saline	468	3
INDICA	IRGC6208	CHITRAJ(DA 23)	Saline	469	3
INDICA	IRGC6274	PTB9	Saline	470	3
INDICA	IRGC37108	Horkocha	Saline	471	3
INDICA	IRGC32313	Massan Mulat	Saline	472	3
INDICA	IRGC6588	BHADOIA 303	Saline	473	3
INDICA	IRGC9790	BPI 76 NON-SENSITIVE(GREEN)	Saline	474	3
JAPONICA	IRGC27129	GUNDIL KUNING	Saline	475	3
JAPONICA	IRGC71589	PULUT BERJANGUT	Saline	476	3
INDICA	IRGC9175	JC 93	Saline	477	3
JAPONICA	IRGC4860	DAN-YAN-NUO	Saline	478	3
INDICA	IRGC6307	Jhona 349	Saline	479	3
INDICA	IRGC12793	KITRANA 508	Saline	480	3
JAPONICA	IRGC8266	PEH-PI-NUO	Saline	481	3
INDICA	IRGC44513	KINANDANG PUTI	Saline	482	3
JAPONICA	IRGC10430	Shinchiku-iku 103	Saline	483	3
INDICA	IRGC73124	TAK	Saline	484	3
INDICA	IRGC30412	IR29 (2)	Saline	485	3
JAPONICA	IRGC47017	IS49 / TOS7564	Saline	486	3
INDICA	IRGC67034	AI LAN KE 1110	Saline	487	3
INDICA	IRGC117281	Aswina	Saline	488	3
INDICA	IRGC8341	DHOLA AMAN(LOWLAND AMAN)	Saline	489	3
INDICA	IRTP201	IR29 (Filler 2)	Saline	490	3
INDICA	IRIS66-333787	FL478 (Filler 2)	Saline	491	3
INDICA	IRGC8228	TAM CAU 9 A	Saline	492	3
JAPONICA	IRGC15092	RT1031-69	Saline	493	3
INDICA	IRGC56445	Walimbo	Saline	494	3
INDICA	IRGC121705	Apo (info from IRGC115128)	Saline	495	3
INDICA	IRGC8268	PAPPAKU	Saline	496	3
JAPONICA	IRGC8244	DAVAO	Saline	497	3
INDICA	IRGC117276	Sadu Cho	Saline	498	3
INDICA	IRGC67019	KAMOZ	Saline	499	3
JAPONICA	IRGC12331	ARC 7229	Saline	500	3
INDICA	IRGC16767	Ta Lay	Saline	501	3
JAPONICA	IRGC8182	MALAGKIT PIRURUTONG	Saline	502	3
INDICA	IRGC32300	GERDEH	Saline	503	3
JAPONICA	IRGC61467	SAO	Saline	504	3
INDICA	IRGC8267	PAGAIYAHAN	Saline	505	3
INDICA	IRGC74777	SHANKAR	Saline	506	3
INDICA	IRGC66970	IR64	Saline	508	3
INDICA	IRGC37104	HOGLAPATA	Saline	509	3
INDICA	IRGC122298	Way Rarem	Saline	510	3
INDICA	IRGC88396	Urichadra	Saline	511	3
INDICA	IRGC9179	JC117	Saline	512	3
INDICA	IRGC17038	Damodar	Saline	513	3
INDICA	IRGC78257	KHAO HAWM	Saline	514	3
INDICA	IRGC53437	XIA-ZHI-BAI	Saline	515	3
INDICA	IRGC10984	FANDRAPOTSY 104	Saline	516	3
INDICA	IRGC19928	CHERIVIRUPPU	Saline	517	3
INDICA	IRGC8227	SOM CAU 70 A	Saline	518	3
INDICA	IRGC46531	PATNAI 23	Saline	519	3
INDICA	IRGC31	TANGKAI ROTAN	Saline	520	3
INDICA	IRGC72479	MUDGO	Saline	521	3
JAPONICA	IRGC32368	TCHAMPA_5	Saline	523	3
INDICA	IRGC32312	Larome	Saline	524	3
JAPONICA	IRGC12894	Gompa 2	Saline	525	3
JAPONICA	IRGC410	RIKUTO NORIN MOCHI 20	Saline	526	3
INDICA	IRGC43540	PELITA JANGGUT	Saline	527	3
JAPONICA	IRGC59673	HU SHAN NUO	Saline	528	3
JAPONICA	IRGC328	AZUCENA	Saline	529	3
INDICA	IRGC117267	FR 13 A	Saline	531	3
JAPONICA	IRGC44455	IMMARANG	Saline	532	3
INDICA	IRGC32561	DULAR	Saline	533	3
INDICA	IRGC67096	CONG LIANG 1	Saline	534	3
INDICA	IRGC43400	ILIS AIR	Saline	535	3
JAPONICA	IRGC65293	TAICHUNG 163	Saline	536	3
INDICA	IRGC13746	TAOTHABI	Saline	538	3
JAPONICA	IRGC8261	PADI KASALLE	Saline	539	3
JAPONICA	IRGC54333	PARE TORO	Saline	540	3
INDICA	IRGC32362	TCHAMPA_2	Saline	541	3
INDICA	IRTP13772	PSBRC_1 or Makiling	Saline	542	3
JAPONICA	IRGC33888	YELAIK MEEDON	Saline	543	3
INDICA	IRGC26596	Demshi	Saline	544	3
INDICA	IRGC32311	Hassan Tareme	Saline	545	3
JAPONICA	IRGC8269	Nabeshi	Saline	546	3
INDICA	IRGC27748	KHAO DAWK MALI 105	Saline	547	3
INDICA	IRGC8245	MACAN BINUNDOK	Saline	548	3
INDICA	IRGC32281	Anbarloo Sadri	Saline	549	3
INDICA	IRTP24986	Pokkali	Saline	550	3
INDICA	IRGC63726	LONG ZI 1	Saline	551	3
JAPONICA	IRGC26872	Binulawan	Saline	552	3
JAPONICA	IRGC117279	Tainung 67	Saline	553	3
JAPONICA	IRGC9070	JC149	Saline	555	3
INDICA	IRGC4887	KAN-MI	Saline	556	3
INDICA	IRGC6331	CO 18	Saline	557	3
INDICA	IRGC6590	BAGUAMON 14	Saline	558	3
JAPONICA	IRGC59932	TIE WANG DA DAO	Saline	559	3
INDICA	IRGC46768	T 26	Saline	560	3
INDICA	IRGC752	KUMBI	Saline	561	3
INDICA	IRGC117269	Li-Jiang-Xin-Tuan-Hei-Gu	Saline	562	3
JAPONICA	IRGC71528	INDUROK	Saline	563	3
JAPONICA	IRGC23364	Kinandang patong	Saline	564	3
INDICA	IRGC8260	SERATOES HARI	Saline	565	3
INDICA	IRGC43369	CERE AIR	Saline	566	3
INDICA	IRGC7919	MTU9	Saline	567	3
JAPONICA	IRGC9147	PADI BOENAR	Saline	568	3
INDICA	IRGC117398	VANDANA	Saline	569	3
JAPONICA	IRGC4020	Palawan	Saline	570	3
JAPONICA	IRGC44076	LASAT PUTIH	Saline	571	3
JAPONICA	IRGC43372	CICIH BETON	Saline	572	3
JAPONICA	IRGC14779	WARABEHATOMOCHI	Saline	573	3
INDICA	IRGC12386	ARC 10177	Saline	574	3
INDICA	IRGC46202	LAL AMAN	Saline	575	3
INDICA	IRGC26577	Bora Dudh Kalam	Saline	576	3
INDICA	IRGC5418	SINTANE DIOFOR	Saline	577	3
JAPONICA	IRGC74606	DINUNGGIT(K. PUTI)	Saline	578	3
INDICA	IRGC25924	SULTANJATA	Saline	579	3
INDICA	IRGC30412	IR29 (3)	Saline	580	3
JAPONICA	IRGC32390	FARANGEY	Saline	581	3
INDICA	IRGC66792	GUL MURALI	Saline	582	3
INDICA	IRTP1231	Nona Bokra	Saline	583	3
JAPONICA	IRGC15100	63-104	Saline	584	3
INDICA	IRTP201	IR29 (Filler 3)	Saline	585	3
INDICA	IRGC8231	GIE 57	Saline	586	3
JAPONICA	IRGC5508	HSINCHU 51	Saline	587	3
INDICA	IRGC8234	RTS 12	Saline	588	3
JAPONICA	IRGC14957	LAC23	Saline	589	3
INDICA	IRGC68159	LU MAO ZHAN	Saline	590	3
INDICA	IRGC117280	Zhenshan 97B	Saline	591	3
INDICA	IRGC8238	PEH-KUH	Saline	592	3
INDICA	IRGC3697	CO 25	Saline	593	3
INDICA	IRGC5423	Salumpikit	Saline	594	3
INDICA	IRIS66-333787	FL478 (3)	Saline	595	3
INDICA	IRGC8195	KUN MIN TSIEH HUNAN	Saline	596	3
INDICA	IRGC9177	JC 91	Saline	597	3
INDICA	IRGC26615	Gachia	Saline	598	3
INDICA	IRGC29066	Aus 276	Saline	599	3
INDICA	IRGC26576	Bora Dhan	Saline	600	3
JAPONICA	IRGC73126	TAK SIAH	Saline	601	3
JAPONICA	IRGC8196	Karasukara-Surankasu	Saline	602	3
INDICA	IRGC32313	Massan Mulat	Normal	1	1
INDICA	IRGC8227	SOM CAU 70 A	Normal	2	1
INDICA	IRGC752	KUMBI	Normal	3	1
INDICA	IRGC73124	TAK	Normal	4	1
INDICA	IRGC53437	XIA-ZHI-BAI	Normal	5	1
JAPONICA	IRGC47017	IS49 / TOS7564	Normal	6	1
INDICA	IRGC12793	KITRANA 508	Normal	7	1
JAPONICA	IRGC4860	DAN-YAN-NUO	Normal	8	1
INDICA	IRGC66792	GUL MURALI	Normal	9	1
JAPONICA	IRGC23364	Kinandang patong	Normal	10	1
JAPONICA	IRGC53931	SONA CHUR	Normal	11	1
INDICA	IRGC56445	Walimbo	Normal	12	1
JAPONICA	IRGC65293	TAICHUNG 163	Normal	13	1
JAPONICA	IRGC59932	TIE WANG DA DAO	Normal	14	1
INDICA	IRGC9179	JC117	Normal	15	1
JAPONICA	IRGC73126	TAK SIAH	Normal	16	1
INDICA	IRTP1231	Nona Bokra	Normal	17	1
INDICA	IRGC8267	PAGAIYAHAN	Normal	18	1
JAPONICA	IRGC44455	IMMARANG	Normal	19	1
INDICA	IRGC17038	Damodar	Normal	20	1
INDICA	IRGC8341	DHOLA AMAN(LOWLAND AMAN)	Normal	21	1
INDICA	IRGC30412	IR29 (3)	Normal	22	1
INDICA	IRGC117267	FR 13 A	Normal	23	1
JAPONICA	IRGC67428	BINABAE(GLUT.)	Normal	24	1
INDICA	IRGC56036	CHAU	Normal	25	1
INDICA	IRGC30412	IR29 (1)	Normal	28	1
INDICA	IRGC6588	BHADOIA 303	Normal	29	1
INDICA	IRGC27762	LEUANG PRATEW	Normal	30	1
JAPONICA	IRGC32368	TCHAMPA_5	Normal	31	1
INDICA	IRGC9069	JC148	Normal	32	1
INDICA	IRGC51501	2451/IR28	Normal	33	1
INDICA	IRGC49051	Rajasail	Normal	34	1
INDICA	IRGC117617	Kasalath	Normal	35	1
INDICA	IRGC16872	LUA TAU DUC	Normal	36	1
INDICA	IRGC26595	Choia Mora	Normal	37	1
INDICA	IRGC63544	AI QING 99	Normal	38	1
INDICA	IRGC58278	GHATI KAMMA NANGARHAR	Normal	39	1
INDICA	IRGC122298	Way Rarem	Normal	40	1
JAPONICA	IRGC4020	Palawan	Normal	41	1
INDICA	IRGC8245	MACAN BINUNDOK	Normal	42	1
INDICA	IRGC117398	VANDANA	Normal	43	1
JAPONICA	IRGC44076	LASAT PUTIH	Normal	44	1
INDICA	IRGC10984	FANDRAPOTSY 104	Normal	45	1
INDICA	IRTP13772	PSBRC_1 or Makiling	Normal	46	1
JAPONICA	IRGC44442	GUNDANG	Normal	47	1
INDICA	IRGC67034	AI LAN KE 1110	Normal	48	1
JAPONICA	IRGC59930	TIE SI WU	Normal	49	1
INDICA	IRGC67019	KAMOZ	Normal	50	1
INDICA	IRGC12386	ARC 10177	Normal	51	1
JAPONICA	IRGC50448	Canela de Ferro	Normal	52	1
INDICA	IRGC32362	TCHAMPA_2	Normal	53	1
JAPONICA	IRGC27129	GUNDIL KUNING	Normal	54	1
INDICA	IRGC46531	PATNAI 23	Normal	55	1
INDICA	IRGC16817	Hasawi	Normal	56	1
JAPONICA	IRGC38994	Bico Branco	Normal	57	1
JAPONICA	IRGC5508	HSINCHU 51	Normal	58	1
INDICA	IRGC27748	KHAO DAWK MALI 105	Normal	60	1
INDICA	IRGC6590	BAGUAMON 14	Normal	61	1
INDICA	IRGC25924	SULTANJATA	Normal	62	1
INDICA	IRGC9804	Tadukan	Normal	63	1
JAPONICA	IRGC27869	Chahora 144	Normal	64	1
INDICA	IRTP9542	IR58	Normal	65	1
INDICA	IRGC28134	P 660	Normal	66	1
INDICA	IRGC19928	CHERIVIRUPPU	Normal	67	1
JAPONICA	IRGC54333	PARE TORO	Normal	68	1
INDICA	IRGC63726	LONG ZI 1	Normal	69	1
JAPONICA	IRGC4541	LIEN-CHAN-SHA-PU-TSAN	Normal	70	1
INDICA	IRGC9790	BPI 76 NON-SENSITIVE(GREEN)	Normal	71	1
INDICA	IRGC88396	Urichadra	Normal	72	1
INDICA	IRGC44513	KINANDANG PUTI	Normal	74	1
INDICA	IRGC3697	CO 25	Normal	75	1
JAPONICA	IRGC8269	Nabeshi	Normal	76	1
INDICA	IRGC32315	Mulai	Normal	77	1
INDICA	IRGC46768	T 26	Normal	78	1
INDICA	IRGC121705	Apo (info from IRGC115128)	Normal	79	1
INDICA	IRGC27716	KAW LUYOENG	Normal	80	1
INDICA	IRTP201	IR29 (Filler 2)	Normal	81	1
INDICA	IRGC6264	N 22	Normal	83	1
INDICA	IRGC26622	Gia Dhan	Normal	84	1
INDICA	IRGC122451	Sahod Ulan 1	Normal	85	1
JAPONICA	IRGC35834	Pandan Wangi	Normal	86	1
JAPONICA	IRGC71528	INDUROK	Normal	87	1
JAPONICA	IRGC59673	HU SHAN NUO	Normal	88	1
JAPONICA	IRGC55418	ONOY	Normal	89	1
JAPONICA	IRGC71598	PURAK SIRIBA	Normal	90	1
JAPONICA	IRGC26872	Binulawan	Normal	91	1
INDICA	IRGC8195	KUN MIN TSIEH HUNAN	Normal	92	1
INDICA	IRGC67096	CONG LIANG 1	Normal	93	1
INDICA	IRGC56752	Som	Normal	94	1
INDICA	IRGC34962	Kali Aus	Normal	95	1
INDICA	IRIS66-333787	FL478 (Filler 2)	Normal	97	1
JAPONICA	IRGC12894	Gompa 2	Normal	98	1
INDICA	IRGC59849	SAN DU BAI MI HONG GU	Normal	99	1
INDICA	IRGC39292	IR36	Normal	100	1
INDICA	IRGC13746	TAOTHABI	Normal	101	1
INDICA	IRGC8228	TAM CAU 9 A	Normal	102	1
INDICA	IRGC37104	HOGLAPATA	Normal	103	1
JAPONICA	IRGC8266	PEH-PI-NUO	Normal	104	1
JAPONICA	IRGC9070	JC149	Normal	105	1
INDICA	IRGC117280	Zhenshan 97B	Normal	106	1
INDICA	IRGC26602	Dharga Sail	Normal	107	1
INDICA	IRGC40673	PIN TAWNG	Normal	108	1
JAPONICA	IRGC61467	SAO	Normal	109	1
INDICA	IRGC117278	Swarna	Normal	110	1
JAPONICA	IRGC33888	YELAIK MEEDON	Normal	111	1
INDICA	IRGC26577	Bora Dudh Kalam	Normal	113	1
INDICA	IRGC74719	Uryee Boota	Normal	114	1
INDICA	IRGC5423	Salumpikit	Normal	115	1
JAPONICA	IRGC74606	DINUNGGIT(K. PUTI)	Normal	116	1
INDICA	IRGC32559	NP125	Normal	117	1
INDICA	IRGC117276	Sadu Cho	Normal	118	1
INDICA	IRTP201	IR29 (Filler 1)	Normal	119	1
JAPONICA	IRGC71589	PULUT BERJANGUT	Normal	120	1
JAPONICA	IRGC117279	Tainung 67	Normal	121	1
INDICA	IRGC9177	JC 91	Normal	122	1
JAPONICA	IRGC328	AZUCENA	Normal	123	1
INDICA	IRGC8242	SHUANG-CHIANG	Normal	124	1
JAPONICA	IRGC15092	RT1031-69	Normal	125	1
INDICA	IRIS66-333787	FL478 (2)	Normal	126	1
INDICA	IRGC31	TANGKAI ROTAN	Normal	127	1
INDICA	IRGC8952	Rathuwee	Normal	128	1
INDICA	IRGC16767	Ta Lay	Normal	129	1
INDICA	IRGC26594	Chini Sokkor	Normal	130	1
INDICA	IRGC26596	Demshi	Normal	131	1
INDICA	IRGC66970	IR64	Normal	132	1
INDICA	IRGC26576	Bora Dhan	Normal	133	1
INDICA	IRGC8231	GIE 57	Normal	134	1
INDICA	IRGC8268	PAPPAKU	Normal	135	1
INDICA	IRIS66-333787	FL478 (Filler 1)	Normal	136	1
INDICA	IRIS66-333787	FL478 (Filler 3)	Normal	138	1
INDICA	IRGC51400	Pao-Tou-Hung	Normal	139	1
INDICA	IRIS66-333787	FL478 (3)	Normal	140	1
INDICA	IRGC8260	SERATOES HARI	Normal	141	1
JAPONICA	IRGC42576	TAIPEI 309	Normal	142	1
INDICA	IRGC37108	Horkocha	Normal	143	1
INDICA	IRGC32311	Hassan Tareme	Normal	144	1
INDICA	IRGC46202	LAL AMAN	Normal	145	1
JAPONICA	IRGC410	RIKUTO NORIN MOCHI 20	Normal	146	1
INDICA	IRGC43322	ARANG	Normal	147	1
INDICA	IRGC26615	Gachia	Normal	148	1
INDICA	IRGC5418	SINTANE DIOFOR	Normal	149	1
JAPONICA	IRGC32390	FARANGEY	Normal	150	1
INDICA	IRIS66-333787	FL478 (1)	Normal	151	1
INDICA	IRGC117271	Minghui 63	Normal	152	1
INDICA	IRGC9175	JC 93	Normal	153	1
INDICA	IRGC32300	GERDEH	Normal	154	1
INDICA	IRGC78257	KHAO HAWM	Normal	155	1
INDICA	IRGC117281	Aswina	Normal	156	1
JAPONICA	IRGC67431	DINOLORES	Normal	157	1
INDICA	IRGC32561	DULAR	Normal	158	1
INDICA	IRGC6208	CHITRAJ(DA 23)	Normal	159	1
INDICA	IRGC8238	PEH-KUH	Normal	160	1
INDICA	IRGC44600	MALINIS	Normal	161	1
INDICA	IRGC61953	GOPAL	Normal	163	1
JAPONICA	IRGC12331	ARC 7229	Normal	164	1
INDICA	IRGC30412	IR29 (2)	Normal	165	1
JAPONICA	IRGC25897	MIMIDAM	Normal	166	1
INDICA	IRGC43369	CERE AIR	Normal	167	1
JAPONICA	IRGC8182	MALAGKIT PIRURUTONG	Normal	168	1
INDICA	IRGC74777	SHANKAR	Normal	169	1
JAPONICA	IRGC14779	WARABEHATOMOCHI	Normal	170	1
INDICA	IRGC32565	KATAKTARA DA 2	Normal	171	1
JAPONICA	IRGC43394	GOGO LEMPUK	Normal	173	1
JAPONICA	IRGC8261	PADI KASALLE	Normal	174	1
INDICA	IRGC117277	Shan Huang Zhan 2	Normal	175	1
JAPONICA	IRGC8191	MANSAKU	Normal	176	1
JAPONICA	IRGC12731	NIPPON-BARE	Normal	177	1
INDICA	IRGC29066	Aus 276	Normal	178	1
INDICA	IRGC43400	ILIS AIR	Normal	179	1
INDICA	IRGC32312	Larome	Normal	180	1
INDICA	IRGC26633	Gurdoi	Normal	182	1
JAPONICA	IRGC15100	63-104	Normal	183	1
JAPONICA	IRGC38698	NPE 844	Normal	184	1
INDICA	IRGC68159	LU MAO ZHAN	Normal	185	1
INDICA	IRGC10968	VARY VATO 271	Normal	186	1
JAPONICA	IRGC40252	AICHI ASAHI	Normal	187	1
JAPONICA	IRGC12048	MOROBEREKAN	Normal	188	1
INDICA	IRGC6274	PTB9	Normal	189	1
INDICA	IRGC32281	Anbarloo Sadri	Normal	190	1
JAPONICA	IRGC8196	Karasukara-Surankasu	Normal	191	1
INDICA	IRGC6331	CO 18	Normal	193	1
INDICA	IRGC4887	KAN-MI	Normal	194	1
INDICA	IRGC47383	KOTTEYARAN	Normal	195	1
INDICA	IRGC6087	MAKALIOKA 34	Normal	196	1
JAPONICA	IRGC14957	LAC23	Normal	197	1
JAPONICA	IRGC8257	OIRAN	Normal	198	1
JAPONICA	IRGC1427	CHUNG YI	Normal	199	1
JAPONICA	IRGC43372	CICIH BETON	Normal	200	1
JAPONICA	IRGC14413	FORTUNA	Normal	201	1
INDICA	IRGC73118	SADA SOLAY	Normal	202	1
INDICA	IRGC27513	DHOLI BORO	Normal	203	1
INDICA	IRTP24986	Pokkali	Normal	204	1
INDICA	IRGC72479	MUDGO	Normal	205	1
INDICA	IRGC117269	Li-Jiang-Xin-Tuan-Hei-Gu	Normal	206	1
INDICA	IRTP201	IR29 (Filler 3)	Normal	207	1
JAPONICA	IRGC33130	INDANE	Normal	208	1
INDICA	IRGC8234	RTS 12	Normal	209	1
JAPONICA	IRGC8244	DAVAO	Normal	210	1
INDICA	IRGC8952	Rathuwee	Normal	211	2
INDICA	IRGC117280	Zhenshan 97B	Normal	212	2
INDICA	IRGC63726	LONG ZI 1	Normal	213	2
JAPONICA	IRGC3401	CAROLINA SELN	Normal	214	2
INDICA	IRGC25924	SULTANJATA	Normal	215	2
JAPONICA	IRGC26872	Binulawan	Normal	216	2
INDICA	IRGC12793	KITRANA 508	Normal	217	2
INDICA	IRGC34962	Kali Aus	Normal	218	2
INDICA	IRGC3697	CO 25	Normal	219	2
JAPONICA	IRGC59932	TIE WANG DA DAO	Normal	220	2
INDICA	IRGC46768	T 26	Normal	221	2
INDICA	IRGC8234	RTS 12	Normal	222	2
JAPONICA	IRGC44442	GUNDANG	Normal	223	2
INDICA	IRGC72479	MUDGO	Normal	224	2
INDICA	IRGC32565	KATAKTARA DA 2	Normal	225	2
INDICA	IRGC6331	CO 18	Normal	226	2
INDICA	IRGC6208	CHITRAJ(DA 23)	Normal	227	2
INDICA	IRGC8238	PEH-KUH	Normal	229	2
JAPONICA	IRGC33888	YELAIK MEEDON	Normal	230	2
JAPONICA	IRGC14957	LAC23	Normal	231	2
INDICA	IRGC58278	GHATI KAMMA NANGARHAR	Normal	232	2
JAPONICA	IRGC71589	PULUT BERJANGUT	Normal	233	2
INDICA	IRGC9175	JC 93	Normal	234	2
JAPONICA	IRGC1427	CHUNG YI	Normal	235	2
INDICA	IRGC26594	Chini Sokkor	Normal	236	2
JAPONICA	IRGC12331	ARC 7229	Normal	237	2
JAPONICA	IRGC8191	MANSAKU	Normal	238	2
INDICA	IRGC74777	SHANKAR	Normal	239	2
JAPONICA	IRGC25897	MIMIDAM	Normal	240	2
INDICA	IRGC47383	KOTTEYARAN	Normal	241	2
INDICA	IRGC30412	IR29 (1)	Normal	242	2
JAPONICA	IRGC117279	Tainung 67	Normal	243	2
INDICA	IRGC16817	Hasawi	Normal	244	2
JAPONICA	IRGC61467	SAO	Normal	245	2
JAPONICA	IRGC12731	NIPPON-BARE	Normal	246	2
JAPONICA	IRGC44455	IMMARANG	Normal	247	2
JAPONICA	IRGC50448	Canela de Ferro	Normal	248	2
INDICA	IRGC59849	SAN DU BAI MI HONG GU	Normal	249	2
INDICA	IRGC26595	Choia Mora	Normal	250	2
INDICA	IRIS66-333787	FL478 (1)	Normal	251	2
INDICA	IRGC26577	Bora Dudh Kalam	Normal	252	2
INDICA	IRGC6274	PTB9	Normal	253	2
INDICA	IRGC40673	PIN TAWNG	Normal	254	2
JAPONICA	IRGC8182	MALAGKIT PIRURUTONG	Normal	255	2
INDICA	IRGC43369	CERE AIR	Normal	256	2
JAPONICA	IRGC8261	PADI KASALLE	Normal	257	2
INDICA	IRGC117278	Swarna	Normal	258	2
INDICA	IRGC74719	Uryee Boota	Normal	259	2
JAPONICA	IRGC9147	PADI BOENAR	Normal	260	2
INDICA	IRGC7919	MTU9	Normal	261	2
INDICA	IRGC6588	BHADOIA 303	Normal	262	2
JAPONICA	IRGC328	AZUCENA	Normal	263	2
INDICA	IRGC88396	Urichadra	Normal	264	2
INDICA	IRGC117269	Li-Jiang-Xin-Tuan-Hei-Gu	Normal	265	2
JAPONICA	IRGC27869	Chahora 144	Normal	266	2
INDICA	IRGC39292	IR36	Normal	267	2
JAPONICA	IRGC32368	TCHAMPA_5	Normal	268	2
INDICA	IRGC10968	VARY VATO 271	Normal	269	2
INDICA	IRGC5418	SINTANE DIOFOR	Normal	271	2
INDICA	IRGC6307	Jhona 349	Normal	272	2
JAPONICA	IRGC23364	Kinandang patong	Normal	273	2
INDICA	IRGC51400	Pao-Tou-Hung	Normal	274	2
INDICA	IRGC9179	JC117	Normal	275	2
INDICA	IRGC32300	GERDEH	Normal	276	2
INDICA	IRGC8268	PAPPAKU	Normal	277	2
INDICA	IRGC27513	DHOLI BORO	Normal	278	2
INDICA	IRGC16872	LUA TAU DUC	Normal	279	2
JAPONICA	IRGC33130	INDANE	Normal	280	2
INDICA	IRGC43400	ILIS AIR	Normal	281	2
INDICA	IRIS66-333787	FL478 (Filler 3)	Normal	283	2
JAPONICA	IRGC55418	ONOY	Normal	284	2
INDICA	IRGC117277	Shan Huang Zhan 2	Normal	285	2
INDICA	IRGC73124	TAK	Normal	286	2
JAPONICA	IRGC43372	CICIH BETON	Normal	287	2
INDICA	IRGC8341	DHOLA AMAN(LOWLAND AMAN)	Normal	288	2
INDICA	IRGC49051	Rajasail	Normal	289	2
INDICA	IRGC26602	Dharga Sail	Normal	290	2
INDICA	IRGC67019	KAMOZ	Normal	291	2
JAPONICA	IRGC38994	Bico Branco	Normal	292	2
INDICA	IRGC26622	Gia Dhan	Normal	293	2
INDICA	IRGC32313	Massan Mulat	Normal	294	2
INDICA	IRGC56752	Som	Normal	296	2
INDICA	IRGC117271	Minghui 63	Normal	297	2
JAPONICA	IRGC15092	RT1031-69	Normal	298	2
INDICA	IRGC117267	FR 13 A	Normal	299	2
INDICA	IRTP201	IR29 (Filler 2)	Normal	300	2
INDICA	IRGC56445	Walimbo	Normal	301	2
INDICA	IRGC30412	IR29 (3)	Normal	302	2
INDICA	IRGC44513	KINANDANG PUTI	Normal	303	2
INDICA	IRIS66-333787	FL478 (3)	Normal	304	2
JAPONICA	IRGC40252	AICHI ASAHI	Normal	305	2
INDICA	IRGC8227	SOM CAU 70 A	Normal	306	2
INDICA	IRGC8245	MACAN BINUNDOK	Normal	307	2
INDICA	IRTP201	IR29 (Filler 1)	Normal	308	2
INDICA	IRGC8242	SHUANG-CHIANG	Normal	309	2
INDICA	IRGC67096	CONG LIANG 1	Normal	310	2
JAPONICA	IRGC4020	Palawan	Normal	311	2
JAPONICA	IRGC9070	JC149	Normal	312	2
INDICA	IRGC122451	Sahod Ulan 1	Normal	313	2
INDICA	IRGC61953	GOPAL	Normal	314	2
INDICA	IRGC66970	IR64	Normal	315	2
INDICA	IRGC9177	JC 91	Normal	316	2
INDICA	IRGC32311	Hassan Tareme	Normal	317	2
INDICA	IRGC30412	IR29 (2)	Normal	318	2
INDICA	IRTP13772	PSBRC_1 or Makiling	Normal	319	2
INDICA	IRGC43322	ARANG	Normal	320	2
JAPONICA	IRGC12048	MOROBEREKAN	Normal	321	2
JAPONICA	IRGC14413	FORTUNA	Normal	322	2
JAPONICA	IRGC42576	TAIPEI 309	Normal	323	2
INDICA	IRGC27748	KHAO DAWK MALI 105	Normal	324	2
JAPONICA	IRGC67431	DINOLORES	Normal	325	2
INDICA	IRGC4887	KAN-MI	Normal	326	2
INDICA	IRGC26576	Bora Dhan	Normal	327	2
JAPONICA	IRGC67428	BINABAE(GLUT.)	Normal	328	2
INDICA	IRGC67034	AI LAN KE 1110	Normal	329	2
INDICA	IRGC752	KUMBI	Normal	330	2
INDICA	IRGC46202	LAL AMAN	Normal	331	2
INDICA	IRGC66792	GUL MURALI	Normal	332	2
JAPONICA	IRGC65293	TAICHUNG 163	Normal	333	2
JAPONICA	IRGC8266	PEH-PI-NUO	Normal	334	2
JAPONICA	IRGC8196	Karasukara-Surankasu	Normal	335	2
INDICA	IRGC16767	Ta Lay	Normal	336	2
INDICA	IRGC32559	NP125	Normal	337	2
INDICA	IRTP24986	Pokkali	Normal	338	2
JAPONICA	IRGC8257	OIRAN	Normal	339	2
INDICA	IRGC12386	ARC 10177	Normal	340	2
JAPONICA	IRGC4541	LIEN-CHAN-SHA-PU-TSAN	Normal	341	2
INDICA	IRGC31	TANGKAI ROTAN	Normal	342	2
INDICA	IRGC26596	Demshi	Normal	343	2
INDICA	IRTP1231	Nona Bokra	Normal	344	2
INDICA	IRGC10984	FANDRAPOTSY 104	Normal	346	2
INDICA	IRGC117617	Kasalath	Normal	347	2
INDICA	IRGC32315	Mulai	Normal	348	2
JAPONICA	IRGC44076	LASAT PUTIH	Normal	349	2
INDICA	IRGC8228	TAM CAU 9 A	Normal	350	2
INDICA	IRGC19928	CHERIVIRUPPU	Normal	351	2
INDICA	IRGC122298	Way Rarem	Normal	352	2
INDICA	IRGC53437	XIA-ZHI-BAI	Normal	353	2
INDICA	IRGC117398	VANDANA	Normal	354	2
JAPONICA	IRGC410	RIKUTO NORIN MOCHI 20	Normal	355	2
INDICA	IRGC78257	KHAO HAWM	Normal	356	2
INDICA	IRGC8267	PAGAIYAHAN	Normal	357	2
INDICA	IRGC32312	Larome	Normal	358	2
INDICA	IRGC68159	LU MAO ZHAN	Normal	359	2
INDICA	IRGC6087	MAKALIOKA 34	Normal	360	2
INDICA	IRGC117276	Sadu Cho	Normal	361	2
JAPONICA	IRGC8244	DAVAO	Normal	362	2
INDICA	IRGC27716	KAW LUYOENG	Normal	364	2
INDICA	IRGC6264	N 22	Normal	367	2
JAPONICA	IRGC4860	DAN-YAN-NUO	Normal	368	2
JAPONICA	IRGC73126	TAK SIAH	Normal	369	2
JAPONICA	IRGC74606	DINUNGGIT(K. PUTI)	Normal	370	2
JAPONICA	IRGC43394	GOGO LEMPUK	Normal	371	2
INDICA	IRGC27762	LEUANG PRATEW	Normal	372	2
JAPONICA	IRGC32390	FARANGEY	Normal	373	2
INDICA	IRGC9790	BPI 76 NON-SENSITIVE(GREEN)	Normal	374	2
INDICA	IRIS66-333787	FL478 (2)	Normal	375	2
INDICA	IRGC73118	SADA SOLAY	Normal	376	2
INDICA	IRGC32281	Anbarloo Sadri	Normal	377	2
JAPONICA	IRGC47017	IS49 / TOS7564	Normal	378	2
INDICA	IRGC9069	JC148	Normal	379	2
INDICA	IRGC46531	PATNAI 23	Normal	380	2
JAPONICA	IRGC71528	INDUROK	Normal	382	2
JAPONICA	IRGC71598	PURAK SIRIBA	Normal	383	2
INDICA	IRGC13746	TAOTHABI	Normal	384	2
INDICA	IRGC8195	KUN MIN TSIEH HUNAN	Normal	385	2
INDICA	IRGC63544	AI QING 99	Normal	386	2
INDICA	IRGC44600	MALINIS	Normal	387	2
INDICA	IRGC8260	SERATOES HARI	Normal	388	2
JAPONICA	IRGC59673	HU SHAN NUO	Normal	389	2
JAPONICA	IRGC38698	NPE 844	Normal	390	2
INDICA	IRGC5423	Salumpikit	Normal	391	2
INDICA	IRIS66-333787	FL478 (Filler 2)	Normal	392	2
INDICA	IRGC6590	BAGUAMON 14	Normal	393	2
INDICA	IRGC26633	Gurdoi	Normal	394	2
JAPONICA	IRGC53931	SONA CHUR	Normal	395	2
JAPONICA	IRGC15100	63-104	Normal	396	2
JAPONICA	IRGC14779	WARABEHATOMOCHI	Normal	397	2
INDICA	IRGC32561	DULAR	Normal	398	2
JAPONICA	IRGC35834	Pandan Wangi	Normal	399	2
INDICA	IRGC51501	2451/IR28	Normal	400	2
INDICA	IRGC117281	Aswina	Normal	401	2
INDICA	IRGC37104	HOGLAPATA	Normal	402	2
INDICA	IRGC9804	Tadukan	Normal	403	2
INDICA	IRGC43540	PELITA JANGGUT	Normal	404	2
JAPONICA	IRGC5508	HSINCHU 51	Normal	405	2
INDICA	IRIS66-333787	FL478 (Filler 1)	Normal	406	2
INDICA	IRGC28134	P 660	Normal	408	2
INDICA	IRTP9542	IR58	Normal	409	2
INDICA	IRGC17038	Damodar	Normal	410	2
INDICA	IRGC56036	CHAU	Normal	411	2
JAPONICA	IRGC12894	Gompa 2	Normal	412	2
INDICA	IRTP201	IR29 (Filler 3)	Normal	413	2
INDICA	IRGC37108	Horkocha	Normal	414	2
INDICA	IRGC29066	Aus 276	Normal	415	2
JAPONICA	IRGC59930	TIE SI WU	Normal	416	2
INDICA	IRGC32362	TCHAMPA_2	Normal	417	2
INDICA	IRGC26615	Gachia	Normal	418	2
JAPONICA	IRGC8269	Nabeshi	Normal	419	2
JAPONICA	IRGC27129	GUNDIL KUNING	Normal	420	2
INDICA	IRGC47383	KOTTEYARAN	Normal	421	3
INDICA	IRGC117277	Shan Huang Zhan 2	Normal	422	3
INDICA	IRIS66-333787	FL478 (Filler 3)	Normal	423	3
JAPONICA	IRGC38698	NPE 844	Normal	424	3
JAPONICA	IRGC50448	Canela de Ferro	Normal	425	3
INDICA	IRGC10968	VARY VATO 271	Normal	426	3
INDICA	IRGC63544	AI QING 99	Normal	427	3
INDICA	IRGC59849	SAN DU BAI MI HONG GU	Normal	428	3
INDICA	IRGC26622	Gia Dhan	Normal	429	3
INDICA	IRGC9804	Tadukan	Normal	430	3
INDICA	IRGC56752	Som	Normal	431	3
INDICA	IRIS66-333787	FL478 (Filler 1)	Normal	432	3
INDICA	IRTP9542	IR58	Normal	433	3
INDICA	IRGC8952	Rathuwee	Normal	434	3
INDICA	IRGC73118	SADA SOLAY	Normal	435	3
JAPONICA	IRGC14413	FORTUNA	Normal	436	3
INDICA	IRTP201	IR29 (Filler 1)	Normal	437	3
INDICA	IRGC43322	ARANG	Normal	438	3
INDICA	IRGC27513	DHOLI BORO	Normal	439	3
INDICA	IRGC27716	KAW LUYOENG	Normal	440	3
INDICA	IRGC58278	GHATI KAMMA NANGARHAR	Normal	441	3
INDICA	IRGC32559	NP125	Normal	442	3
JAPONICA	IRGC1427	CHUNG YI	Normal	443	3
INDICA	IRGC40673	PIN TAWNG	Normal	444	3
JAPONICA	IRGC27869	Chahora 144	Normal	445	3
INDICA	IRGC6264	N 22	Normal	446	3
JAPONICA	IRGC71598	PURAK SIRIBA	Normal	447	3
JAPONICA	IRGC25897	MIMIDAM	Normal	448	3
JAPONICA	IRGC4541	LIEN-CHAN-SHA-PU-TSAN	Normal	449	3
INDICA	IRGC117278	Swarna	Normal	450	3
JAPONICA	IRGC33130	INDANE	Normal	451	3
JAPONICA	IRGC12731	NIPPON-BARE	Normal	452	3
INDICA	IRIS66-333787	FL478 (2)	Normal	453	3
INDICA	IRGC117617	Kasalath	Normal	454	3
JAPONICA	IRGC53931	SONA CHUR	Normal	455	3
INDICA	IRGC16817	Hasawi	Normal	456	3
JAPONICA	IRGC8191	MANSAKU	Normal	457	3
INDICA	IRGC8242	SHUANG-CHIANG	Normal	458	3
INDICA	IRGC49051	Rajasail	Normal	459	3
JAPONICA	IRGC38994	Bico Branco	Normal	460	3
INDICA	IRGC44600	MALINIS	Normal	461	3
JAPONICA	IRGC3401	CAROLINA SELN	Normal	462	3
INDICA	IRGC34962	Kali Aus	Normal	463	3
JAPONICA	IRGC40252	AICHI ASAHI	Normal	464	3
JAPONICA	IRGC42576	TAIPEI 309	Normal	465	3
INDICA	IRGC9069	JC148	Normal	467	3
JAPONICA	IRGC35834	Pandan Wangi	Normal	468	3
INDICA	IRGC6208	CHITRAJ(DA 23)	Normal	469	3
INDICA	IRGC6274	PTB9	Normal	470	3
INDICA	IRGC37108	Horkocha	Normal	471	3
INDICA	IRGC32313	Massan Mulat	Normal	472	3
INDICA	IRGC6588	BHADOIA 303	Normal	473	3
INDICA	IRGC9790	BPI 76 NON-SENSITIVE(GREEN)	Normal	474	3
JAPONICA	IRGC27129	GUNDIL KUNING	Normal	475	3
JAPONICA	IRGC71589	PULUT BERJANGUT	Normal	476	3
INDICA	IRGC9175	JC 93	Normal	477	3
JAPONICA	IRGC4860	DAN-YAN-NUO	Normal	478	3
INDICA	IRGC6307	Jhona 349	Normal	479	3
INDICA	IRGC12793	KITRANA 508	Normal	480	3
JAPONICA	IRGC8266	PEH-PI-NUO	Normal	481	3
INDICA	IRGC44513	KINANDANG PUTI	Normal	482	3
JAPONICA	IRGC10430	Shinchiku-iku 103	Normal	483	3
INDICA	IRGC73124	TAK	Normal	484	3
INDICA	IRGC30412	IR29 (2)	Normal	485	3
JAPONICA	IRGC47017	IS49 / TOS7564	Normal	486	3
INDICA	IRGC67034	AI LAN KE 1110	Normal	487	3
INDICA	IRGC117281	Aswina	Normal	488	3
INDICA	IRGC8341	DHOLA AMAN(LOWLAND AMAN)	Normal	489	3
INDICA	IRTP201	IR29 (Filler 2)	Normal	490	3
INDICA	IRIS66-333787	FL478 (Filler 2)	Normal	491	3
INDICA	IRGC8228	TAM CAU 9 A	Normal	492	3
JAPONICA	IRGC15092	RT1031-69	Normal	493	3
INDICA	IRGC56445	Walimbo	Normal	494	3
INDICA	IRGC121705	Apo (info from IRGC115128)	Normal	495	3
INDICA	IRGC8268	PAPPAKU	Normal	496	3
JAPONICA	IRGC8244	DAVAO	Normal	497	3
INDICA	IRGC117276	Sadu Cho	Normal	498	3
INDICA	IRGC67019	KAMOZ	Normal	499	3
JAPONICA	IRGC12331	ARC 7229	Normal	500	3
INDICA	IRGC16767	Ta Lay	Normal	501	3
JAPONICA	IRGC8182	MALAGKIT PIRURUTONG	Normal	502	3
INDICA	IRGC32300	GERDEH	Normal	503	3
JAPONICA	IRGC61467	SAO	Normal	504	3
INDICA	IRGC8267	PAGAIYAHAN	Normal	505	3
INDICA	IRGC74777	SHANKAR	Normal	506	3
INDICA	IRGC122451	Sahod Ulan 1	Normal	507	3
INDICA	IRGC66970	IR64	Normal	508	3
INDICA	IRGC37104	HOGLAPATA	Normal	509	3
INDICA	IRGC122298	Way Rarem	Normal	510	3
INDICA	IRGC88396	Urichadra	Normal	511	3
INDICA	IRGC9179	JC117	Normal	512	3
INDICA	IRGC17038	Damodar	Normal	513	3
INDICA	IRGC78257	KHAO HAWM	Normal	514	3
INDICA	IRGC53437	XIA-ZHI-BAI	Normal	515	3
INDICA	IRGC10984	FANDRAPOTSY 104	Normal	516	3
INDICA	IRGC19928	CHERIVIRUPPU	Normal	517	3
INDICA	IRGC8227	SOM CAU 70 A	Normal	518	3
INDICA	IRGC46531	PATNAI 23	Normal	519	3
INDICA	IRGC31	TANGKAI ROTAN	Normal	520	3
INDICA	IRGC72479	MUDGO	Normal	521	3
JAPONICA	IRGC32368	TCHAMPA_5	Normal	523	3
INDICA	IRGC32312	Larome	Normal	524	3
JAPONICA	IRGC410	RIKUTO NORIN MOCHI 20	Normal	526	3
INDICA	IRGC43540	PELITA JANGGUT	Normal	527	3
JAPONICA	IRGC59673	HU SHAN NUO	Normal	528	3
JAPONICA	IRGC328	AZUCENA	Normal	529	3
INDICA	IRGC117267	FR 13 A	Normal	531	3
JAPONICA	IRGC44455	IMMARANG	Normal	532	3
INDICA	IRGC32561	DULAR	Normal	533	3
INDICA	IRGC67096	CONG LIANG 1	Normal	534	3
INDICA	IRGC43400	ILIS AIR	Normal	535	3
JAPONICA	IRGC65293	TAICHUNG 163	Normal	536	3
INDICA	IRGC13746	TAOTHABI	Normal	538	3
JAPONICA	IRGC8261	PADI KASALLE	Normal	539	3
JAPONICA	IRGC54333	PARE TORO	Normal	540	3
INDICA	IRGC32362	TCHAMPA_2	Normal	541	3
INDICA	IRTP13772	PSBRC_1 or Makiling	Normal	542	3
JAPONICA	IRGC33888	YELAIK MEEDON	Normal	543	3
INDICA	IRGC26596	Demshi	Normal	544	3
INDICA	IRGC32311	Hassan Tareme	Normal	545	3
JAPONICA	IRGC8269	Nabeshi	Normal	546	3
INDICA	IRGC27748	KHAO DAWK MALI 105	Normal	547	3
INDICA	IRGC8245	MACAN BINUNDOK	Normal	548	3
INDICA	IRGC32281	Anbarloo Sadri	Normal	549	3
INDICA	IRTP24986	Pokkali	Normal	550	3
INDICA	IRGC63726	LONG ZI 1	Normal	551	3
JAPONICA	IRGC117279	Tainung 67	Normal	553	3
JAPONICA	IRGC9070	JC149	Normal	555	3
INDICA	IRGC4887	KAN-MI	Normal	556	3
INDICA	IRGC6331	CO 18	Normal	557	3
INDICA	IRGC6590	BAGUAMON 14	Normal	558	3
JAPONICA	IRGC59932	TIE WANG DA DAO	Normal	559	3
INDICA	IRGC46768	T 26	Normal	560	3
INDICA	IRGC752	KUMBI	Normal	561	3
INDICA	IRGC117269	Li-Jiang-Xin-Tuan-Hei-Gu	Normal	562	3
JAPONICA	IRGC71528	INDUROK	Normal	563	3
JAPONICA	IRGC23364	Kinandang patong	Normal	564	3
INDICA	IRGC8260	SERATOES HARI	Normal	565	3
INDICA	IRGC43369	CERE AIR	Normal	566	3
INDICA	IRGC7919	MTU9	Normal	567	3
JAPONICA	IRGC9147	PADI BOENAR	Normal	568	3
INDICA	IRGC117398	VANDANA	Normal	569	3
JAPONICA	IRGC4020	Palawan	Normal	570	3
JAPONICA	IRGC44076	LASAT PUTIH	Normal	571	3
JAPONICA	IRGC43372	CICIH BETON	Normal	572	3
JAPONICA	IRGC14779	WARABEHATOMOCHI	Normal	573	3
INDICA	IRGC12386	ARC 10177	Normal	574	3
INDICA	IRGC46202	LAL AMAN	Normal	575	3
INDICA	IRGC26577	Bora Dudh Kalam	Normal	576	3
INDICA	IRGC5418	SINTANE DIOFOR	Normal	577	3
JAPONICA	IRGC74606	DINUNGGIT(K. PUTI)	Normal	578	3
INDICA	IRGC25924	SULTANJATA	Normal	579	3
INDICA	IRGC30412	IR29 (3)	Normal	580	3
JAPONICA	IRGC32390	FARANGEY	Normal	581	3
INDICA	IRGC66792	GUL MURALI	Normal	582	3
INDICA	IRTP1231	Nona Bokra	Normal	583	3
JAPONICA	IRGC15100	63-104	Normal	584	3
INDICA	IRTP201	IR29 (Filler 3)	Normal	585	3
INDICA	IRGC8231	GIE 57	Normal	586	3
JAPONICA	IRGC5508	HSINCHU 51	Normal	587	3
INDICA	IRGC8234	RTS 12	Normal	588	3
JAPONICA	IRGC14957	LAC23	Normal	589	3
INDICA	IRGC68159	LU MAO ZHAN	Normal	590	3
INDICA	IRGC117280	Zhenshan 97B	Normal	591	3
INDICA	IRGC8238	PEH-KUH	Normal	592	3
INDICA	IRGC3697	CO 25	Normal	593	3
INDICA	IRGC5423	Salumpikit	Normal	594	3
INDICA	IRIS66-333787	FL478 (3)	Normal	595	3
INDICA	IRGC8195	KUN MIN TSIEH HUNAN	Normal	596	3
INDICA	IRGC9177	JC 91	Normal	597	3
INDICA	IRGC26615	Gachia	Normal	598	3
INDICA	IRGC29066	Aus 276	Normal	599	3
INDICA	IRGC26576	Bora Dhan	Normal	600	3
JAPONICA	IRGC73126	TAK SIAH	Normal	601	3
JAPONICA	IRGC8196	Karasukara-Surankasu	Normal	602	3
INDICA	IRGC26633	Gurdoi	Normal	603	3
INDICA	IRGC117271	Minghui 63	Normal	604	3
JAPONICA	IRGC67428	BINABAE(GLUT.)	Normal	606	3
INDICA	IRGC27762	LEUANG PRATEW	Normal	607	3
JAPONICA	IRGC12048	MOROBEREKAN	Normal	608	3
JAPONICA	IRGC44442	GUNDANG	Normal	609	3
INDICA	IRGC26602	Dharga Sail	Normal	610	3
INDICA	IRGC51501	2451/IR28	Normal	611	3
INDICA	IRGC30412	IR29 (1)	Normal	612	3
JAPONICA	IRGC8257	OIRAN	Normal	613	3
JAPONICA	IRGC43394	GOGO LEMPUK	Normal	614	3
INDICA	IRGC26595	Choia Mora	Normal	615	3
INDICA	IRGC32315	Mulai	Normal	616	3
JAPONICA	IRGC59930	TIE SI WU	Normal	617	3
INDICA	IRGC39292	IR36	Normal	618	3
INDICA	IRGC51400	Pao-Tou-Hung	Normal	619	3
INDICA	IRGC6087	MAKALIOKA 34	Normal	620	3
INDICA	IRGC28134	P 660	Normal	623	3
INDICA	IRGC26594	Chini Sokkor	Normal	624	3
JAPONICA	IRGC55418	ONOY	Normal	625	3
INDICA	IRGC56036	CHAU	Normal	626	3
INDICA	IRIS66-333787	FL478 (1)	Normal	627	3
INDICA	IRGC32565	KATAKTARA DA 2	Normal	628	3
JAPONICA	IRGC67431	DINOLORES	Normal	629	3
INDICA	IRGC61953	GOPAL	Normal	630	3
